# A phenotypic screen using splitCas9 identifies essential genes required for actin regulation during host cell egress and invasion by *Toxoplasma gondii*

**DOI:** 10.1101/2021.09.24.461619

**Authors:** Wei Li, Janessa Grech, Johannes Felix Stortz, Matthew Gow, Javier Periz, Markus Meissner, Elena Jimenez-Ruiz

## Abstract

Apicomplexan parasites, such as *Toxoplasma gondii*, possess unique organelles, cytoskeletal structures, signalling cascades, replicate by internal budding within a specialised compartment and actively invade and exit the host cell, to name a few aspects of the unique biology that characterise this phylum. Due to their huge phylogenetic distance from well established model organisms, such as opisthokonts, comparative genomics has a limited capacity to infer gene functions and conserved proteins can fulfil different roles in apicomplexans. Indeed, approximately 30% of all genes are annotated as hypothetical and many had a crucial role during the asexual life cycle in genome-wide screens. While the current CRISPR/Cas9-based screens allow the identification of fitness conferring genes, only little information about the respective functions can be obtained. To overcome this limitation, and to group genes of interest into functional groups, we established a conditional Cas9-system in *T. gondii* that allows phenotypic screens. Using an indicator strain for F-actin dynamics and apicoplast segregation, we identified critical genes required for defined steps during the asexual life cycle. The detailed characterisation of two of these candidates revealed them to be critical for host cell egress and invasion and to act at different time points in the disassembly of the intravacuolar F-actin network. While the signalling linking factor (SLF) is an integral part of a signalling complex required for early induction of egress, a novel conoid protein (conoid gliding protein, CGP) acts late during egress and is required for the activation of gliding motility.
