## Supplementary Table 1 for "A phenotypic screen using splitCas9 identifies essential genes required for actin regulation during host cell egress and invasion by *Toxoplasma gondii*"

### Sheet: Tabelle1
Supplementary Table 1: gRNAs used in the establishment of sCas9, generation of DiCre strains and/or control for the phenotypic screen
gRNA name	Target Gene	gRNA sequence (5´- 3´)	Usage	Reference
gap40-sgRNA	gap40 (TGGT1_249850)	TGGAGTACAGCACTGCCCAT	sCas9 establishment	(Serpeloni et al. 2016)
sag1-sgRNA1	sag1 (TGGT1_233460)	TGAGACGCGCCGTCACGGCA	DNA damage experiment	Dr Mohamed-Ali Hakimi
sag1-sgRNA2	sag1 (TGGT1_233460)	GGCAGTGAGACGCGCCGTCA	sCas9 establishment	(Sidik et al. 2014)
sag1-sgRNA3	sag1 (TGGT1_233460)	GAATGTCGCAAGGTGCTCCTA	sCas9 establishment	this study
actin1-sgRNA	actin1 (TGGT1_209030)	GTCCATTCCGACCATGATACC	Actin dynamics control	this study
adf-sgRNA	adf (TGGT1_220400)	GAGATCCGCAAGACGGTGAAG	Actin dynamics control	this study
formin2-sgRNA	formin2 (TGGT1_206580)	GTGGTTACTCGGAGTCAGCGA	Actin dynamics control	this study
profilin-sgRNA	profilin (TGGT1_293690)	GCCAATCCAAACACCGTTAG	Actin dynamics control/Screen internal control	this study
drpA-sgRNA	drpA(TGGT1_267800)	GTCGGCTTCTGCAGAAAACAG	Apicoplast inheritance control	(Sidik et al. 2016)
slf-sgRNA1	Sodium:neurotransmitter symporter family protein (TGGT1_208420)	GCCTCCAAGTCTTAACTCACG	tagging	this study
cgp-sgRNA1	Hypothetical protein TGGT1_240380	GAGCGGTGGAGGGTGGATTTC	tagging	this study
slf-sgRNA2	Sodium:neurotransmitter symporter family protein (TGGT1_208420)	GTTCTAGAAAAGAGTCAAAG	introduce 5’ loxp	this study
cpg-sgRNA2	Hypothetical protein TGGT1_240380	GTGTCGACGCAGAGAAGTGGA	introduce 5’ loxp	this study
SWI2/SNF2-containing protein-sgRNA	SWI2/SNF2-containing protein (TGGT1_229460)	GACAAATCGAAGACTTGAAC	tagging	this study
hypothetical protein-sgRNA	Hypothetical protein (TGGT1_226320)	GTCACACACCGAAGGTATCTG	tagging	this study
hypothetical protein-sgRNA	Hypothetical protein (TGGT1_259720)	ATTGCAAAAGAGAAAAGACT	tagging	this study
hypothetical protein-sgRNA	Hypothetical protein (TGGT1_210490)	ACATTTCTTGTCTAACAGAG	tagging	this study
hypothetical protein-sgRNA	Hypothetical protein (TGGT1-248490)	GCAGGGAACCGAAGGTTGTG	tagging	this study
hypothetical protein-sgRNA	Hypothetical protein (TGGT1_301410)	GCAGTTGACCTCGAGAGAAG	tagging	this study
Nuclear Factor NF2-sgRNA	Nuclear Factor NF2 (TGGT1_286790)	GTCCAATGTACAGAGAACTCG	tagging	this study
putative GINS complex subunit Psf3-sgRNA	putative GINS complex subunit Psf3 (TGGT1_255920)	GCATCCGCCAAATGGGCCTCG	tagging	this study
Leucine rich repeat-containing protein-sgRNA	Leucine rich repeat-containing protein (TGGT1_294930)	GGCGAGACAGACTCGACACT	tagging	this study
NLI interacting factor family phosphatase-sgRNA	NLI interacting factor family phosphatase (TGGT1_269700)	GCATGAAGCCGCTGCGACTGG	tagging	this study
hypothetical protein-sgRNA	Hypothetical protein (TGGT1_249970)	GCGGTGTCCCAGGAGCTGCG	tagging	this study
hypothetical protein-sgRNA	Hypothetical protein (TGGT1_263680)	GAACGCTTCAGCGCTGTTTCA	tagging	this study
gc-sgRNA	guanylate cyclase (TGGT1-254370)	GTCTGGAGCAACGCAGAACCT	tagging	this study
cdc50.1-sgRNA	cdc50.1 (TGGT1_230820)	GAATCATGCTGTACCCAATG	tagging	this study
ugo-sgRNA	ugo (TGGT1_238390)	GAGAGCTTGTCAGCATGGAGT	tagging	this study
gc-sgRNA	guanylate cyclase (TGGT1-254370)	GTTCGTCGTATTCGATAGCTC	Introduce 5’ loxP	this study
cdc50.1	cdc50.1 (TGGT1_230820)	GATGCAGAGGCTAATCGACAC	Introduce 5’ loxP	this study
ugo-sgRNA	ugo (TGGT1_238390)	GCGTATCCTCGGTCTCTCCAC	Introduce 5’ loxP	this study
sas6l-sgRNA	sas6l-Like (TGGT1_301420)	GAGAAATAGAAAAGTCTGGA	tagging	Ross Waller lab
rng2-sgRNA	rng2 (TGGT1_244470)	GCATCAACAAACTAAAAAAA	tagging	Ross Waller lab
