## Supplementary Table 2 for "A phenotypic screen using splitCas9 identifies essential genes required for actin regulation during host cell egress and invasion by *Toxoplasma gondii*"

### Sheet: Sheet1
	Supplementary Table 2: List of 320 candidate genes included in the library. Sequences in blue were added for cloning using Gibson Assembly NEB kit. G in red were added to gRNAs that did not start with a G.
Gene ID	Annotation in ToxoDB	sgRNA_number in Sidik et al 2016	gRNA	sequences sent for synthesis
TGGT1_293690	Profilin	sgTGGT1_293690_3	GCGGCGGCTGATGATGATGA	TGGGGATGTCAAGTTGCGGCGGCTGATGATGATGAGTTTTAGAGCTAGAA	Overhangs for Gibson assembly cloning
TGGT1_201220	zinc finger protein	sgTGGT1_201220_10	GAGACAGCTCGAGCTTCAGA	TGGGGATGTCAAGTTGAGACAGCTCGAGCTTCAGAGTTTTAGAGCTAGAA	Gs added upstream of gRNAs starting with A, T or C
TGGT1_201270	hypothetical protein	sgTGGT1_201270_9	ATGGGTGGAAGAGCTAACCG	TGGGGATGTCAAGTTGATGGGTGGAAGAGCTAACCGGTTTTAGAGCTAGAA
TGGT1_201380	putative chorismate synthase	sgTGGT1_201380_3	GCCGTGTTTCGACAAAGTGG	TGGGGATGTCAAGTTGCCGTGTTTCGACAAAGTGGGTTTTAGAGCTAGAA
TGGT1_201830	ribosomal protein L37	sgTGGT1_201830_9	CAGACTCAGGAGGATCCCGG	TGGGGATGTCAAGTTGCAGACTCAGGAGGATCCCGGGTTTTAGAGCTAGAA
TGGT1_201880	hypothetical protein	sgTGGT1_201880_2	GTGTGGCGCCGCATTAACAA	TGGGGATGTCAAGTTGTGTGGCGCCGCATTAACAAGTTTTAGAGCTAGAA
TGGT1_202120	hypothetical protein	sgTGGT1_202120_9	CGCGTGGAGAAACTGACTCG	TGGGGATGTCAAGTTGCGCGTGGAGAAACTGACTCGGTTTTAGAGCTAGAA
TGGT1_202290	putative membrane protein	sgTGGT1_202290_9	ATTTAACTAGGCAACCAAGG	TGGGGATGTCAAGTTGATTTAACTAGGCAACCAAGGGTTTTAGAGCTAGAA
TGGT1_202460	diacylglycerol kinase accessory domain (presumed) domain-containing protein	sgTGGT1_202460_2	GCAGAACCAACCTCCCGCAC	TGGGGATGTCAAGTTGCAGAACCAACCTCCCGCACGTTTTAGAGCTAGAA
TGGT1_202500	GAPM1a	sgTGGT1_202500_1	GGTACGCAGACAATTGCACG	TGGGGATGTCAAGTTGGTACGCAGACAATTGCACGGTTTTAGAGCTAGAA
TGGT1_202840	FHA domain-containing protein	sgTGGT1_202840_10	ATAGCGAGAAATTGAGACGT	TGGGGATGTCAAGTTGATAGCGAGAAATTGAGACGTGTTTTAGAGCTAGAA
TGGT1_202880	carrier superfamily protein	sgTGGT1_202880_2	AGAGACGACGAGGAAGGTGA	TGGGGATGTCAAGTTGAGAGACGACGAGGAAGGTGAGTTTTAGAGCTAGAA
TGGT1_202920	p-aminobenzoic acid synthase	sgTGGT1_202920_4	TAAGTAACTACCTCTCCCAG	TGGGGATGTCAAGTTGTAAGTAACTACCTCTCCCAGGTTTTAGAGCTAGAA
TGGT1_203020	ribosome biogenesis GTPase Der protein	sgTGGT1_203020_9	GGAGAGAGGGAAACATCCAG	TGGGGATGTCAAGTTGGAGAGAGGGAAACATCCAGGTTTTAGAGCTAGAA
TGGT1_203170	OB-fold nucleic acid binding domain-containing protein	sgTGGT1_203170_1	GAAACTCGTGGAGAACGGCG	TGGGGATGTCAAGTTGAAACTCGTGGAGAACGGCGGTTTTAGAGCTAGAA
TGGT1_203358	hypothetical protein	sgTGGT1_203358_5	GATAGAGAAGCAACCCACAG	TGGGGATGTCAAGTTGATAGAGAAGCAACCCACAGGTTTTAGAGCTAGAA
TGGT1_203362	hypothetical protein	sgTGGT1_203362_3	AATGACTCTCGAAGAAGCAG	TGGGGATGTCAAGTTGAATGACTCTCGAAGAAGCAGGTTTTAGAGCTAGAA
TGGT1_203620	hypothetical protein	sgTGGT1_203620_4	GCTTCCTCCAATTCGTCTGG	TGGGGATGTCAAGTTGCTTCCTCCAATTCGTCTGGGTTTTAGAGCTAGAA
TGGT1_204480	thioredoxin domain-containing protein	sgTGGT1_204480_9	ACAGCGAGGCGCATCTCCAG	TGGGGATGTCAAGTTGACAGCGAGGCGCATCTCCAGGTTTTAGAGCTAGAA
TGGT1_205540	DEAD/DEAH box helicase domain-containing protein	sgTGGT1_205540_10	GCAACGCAAAGGCGGTCGCG	TGGGGATGTCAAGTTGCAACGCAAAGGCGGTCGCGGTTTTAGAGCTAGAA
TGGT1_205670	SF-assemblin/beta giardin protein	sgTGGT1_205670_10	GAGTTGCAAGCGATGAAAAG	TGGGGATGTCAAGTTGAGTTGCAAGCGATGAAAAGGTTTTAGAGCTAGAA
TGGT1_206490	ICE family protease (caspase) p20 domain-containing protein	sgTGGT1_206490_3	ACATGAGCAGGAGGAGGCGG	TGGGGATGTCAAGTTGACATGAGCAGGAGGAGGCGGGTTTTAGAGCTAGAA
TGGT1_207020	hypothetical protein	sgTGGT1_207020_1	GCTCTCAGGAGGATCATCGA	TGGGGATGTCAAGTTGCTCTCAGGAGGATCATCGAGTTTTAGAGCTAGAA
TGGT1_207800	hypothetical protein	sgTGGT1_207800_7	GATATGCCTGCGGTATGCCA	TGGGGATGTCAAGTTGATATGCCTGCGGTATGCCAGTTTTAGAGCTAGAA
TGGT1_207820	putative cell-cycle-associated protein kinase MAPK	sgTGGT1_207820_10	ATTGGGGACTCCGAGTGAGG	TGGGGATGTCAAGTTGATTGGGGACTCCGAGTGAGGGTTTTAGAGCTAGAA
TGGT1_207910	putative manganese resistance 1 protein	sgTGGT1_207910_9	GAAGAACTCGCACTCCACAC	TGGGGATGTCAAGTTGAAGAACTCGCACTCCACACGTTTTAGAGCTAGAA
TGGT1_207940	putative ribosomal protein S9	sgTGGT1_207940_1	GACACGAGAGGAAGGCGGGG	TGGGGATGTCAAGTTGACACGAGAGGAAGGCGGGGGTTTTAGAGCTAGAA
TGGT1_208420	Sodium:neurotransmitter symporter family protein	sgTGGT1_208420_7	GGCCTCGCCAGATATAGGCA	TGGGGATGTCAAGTTGGCCTCGCCAGATATAGGCAGTTTTAGAGCTAGAA
TGGT1_208800	mediator complex subunit MED18	sgTGGT1_208800_10	AGGCACTCTTGTGAAGAAGG	TGGGGATGTCAAGTTGAGGCACTCTTGTGAAGAAGGGTTTTAGAGCTAGAA
TGGT1_208820	1-deoxy-D-xylulose-5-phosphate synthase	sgTGGT1_208820_9	CGAAACAGGAGAGAAACAGG	TGGGGATGTCAAGTTGCGAAACAGGAGAGAAACAGGGTTTTAGAGCTAGAA
TGGT1_209100	PUB domain-containing protein	sgTGGT1_209100_1	GCAGCGAGAACAACTCCTCG	TGGGGATGTCAAGTTGCAGCGAGAACAACTCCTCGGTTTTAGAGCTAGAA
TGGT1_209550	hypothetical protein	sgTGGT1_209550_5	GCGACATGGCCGGAATGGAG	TGGGGATGTCAAGTTGCGACATGGCCGGAATGGAGGTTTTAGAGCTAGAA
TGGT1_209900	hypothetical protein	sgTGGT1_209900_3	GAAGTGCCGATACGCTTCGT	TGGGGATGTCAAGTTGAAGTGCCGATACGCTTCGTGTTTTAGAGCTAGAA
TGGT1_210230	hypothetical protein	sgTGGT1_210230_6	TGTCGCACCCCAGTAGGCGA	TGGGGATGTCAAGTTGTGTCGCACCCCAGTAGGCGAGTTTTAGAGCTAGAA
TGGT1_210280	PEK kinase	sgTGGT1_210280_3	ACGGAGGTCGGAAAGACTGG	TGGGGATGTCAAGTTGACGGAGGTCGGAAAGACTGGGTTTTAGAGCTAGAA
TGGT1_210490	hypothetical protein	sgTGGT1_210490_2	TGGAAGAGAAGACTACCCCG	TGGGGATGTCAAGTTGTGGAAGAGAAGACTACCCCGGTTTTAGAGCTAGAA
TGGT1_210800	putative activator of hsp90 ATPase	sgTGGT1_210800_1	GGCGCGCCTGCAGATACTCG	TGGGGATGTCAAGTTGGCGCGCCTGCAGATACTCGGTTTTAGAGCTAGAA
TGGT1_211060	hypothetical protein	sgTGGT1_211060_9	CCATACGACAAGTGTGACCA	TGGGGATGTCAAGTTGCCATACGACAAGTGTGACCAGTTTTAGAGCTAGAA
TGGT1_212960A	hypothetical protein	sgTGGT1_212960A_6	GCAAGTGATCGCAGAGCACA	TGGGGATGTCAAGTTGCAAGTGATCGCAGAGCACAGTTTTAGAGCTAGAA
TGGT1_213100	hypothetical protein	sgTGGT1_213100_1	GAGGATGGTGATGAACGAGG	TGGGGATGTCAAGTTGAGGATGGTGATGAACGAGGGTTTTAGAGCTAGAA
TGGT1_213420	RAP domain-containing protein	sgTGGT1_213420_5	AGAAGAGTCAGAGGATGCAG	TGGGGATGTCAAGTTGAGAAGAGTCAGAGGATGCAGGTTTTAGAGCTAGAA
TGGT1_213910	hypothetical protein	sgTGGT1_213910_3	GGACGAACTGCGGGGAGAGG	TGGGGATGTCAAGTTGGACGAACTGCGGGGAGAGGGTTTTAGAGCTAGAA
TGGT1_214250	hypothetical protein	sgTGGT1_214250_4	GGGCATCTTCGCTATGTGGA	TGGGGATGTCAAGTTGGGCATCTTCGCTATGTGGAGTTTTAGAGCTAGAA
TGGT1_214340	hypothetical protein	sgTGGT1_214340_7	GCGTTTGAGCGCTTCTGCGC	TGGGGATGTCAAGTTGCGTTTGAGCGCTTCTGCGCGTTTTAGAGCTAGAA
TGGT1_214520	general transcription factor IIH polypeptide 4 GTF2H4	sgTGGT1_214520_7	GTACGGGCGCAGCAGGCGGA	TGGGGATGTCAAGTTGTACGGGCGCAGCAGGCGGAGTTTTAGAGCTAGAA
TGGT1_214560	hypothetical protein	sgTGGT1_214560_3	GAAGGCGAAGAGATCCGCGG	TGGGGATGTCAAGTTGAAGGCGAAGAGATCCGCGGGTTTTAGAGCTAGAA
TGGT1_214620	putative hypoxia- inducible factor prolyl hydroxylase (phd2)	sgTGGT1_214620_7	GAGACACGATGTGCTTAAGG	TGGGGATGTCAAGTTGAGACACGATGTGCTTAAGGGTTTTAGAGCTAGAA
TGGT1_214790	glycoprotein	sgTGGT1_214790_1	TCTTTCAGGCAAGAAGGTGG	TGGGGATGTCAAGTTGTCTTTCAGGCAAGAAGGTGGGTTTTAGAGCTAGAA
TGGT1_215020	hypothetical protein	sgTGGT1_215020_7	GAGGGAGTTCCATGAGAGGG	TGGGGATGTCAAGTTGAGGGAGTTCCATGAGAGGGGTTTTAGAGCTAGAA
TGGT1_215070	ferodoxin FD	sgTGGT1_215070_3	GAAGGAGCAGGACGAACTCG	TGGGGATGTCAAGTTGAAGGAGCAGGACGAACTCGGTTTTAGAGCTAGAA
TGGT1_215370	hypothetical protein	sgTGGT1_215370_2	AAGCCTTGCGAGGCAGACGG	TGGGGATGTCAAGTTGAAGCCTTGCGAGGCAGACGGGTTTTAGAGCTAGAA
TGGT1_215610	hypothetical protein	sgTGGT1_215610_1	GCGCCATCAACCCAGTGCAG	TGGGGATGTCAAGTTGCGCCATCAACCCAGTGCAGGTTTTAGAGCTAGAA
TGGT1_216000	alveolin domain containing intermediate filament IMC3	sgTGGT1_216000_9	ACGGGTACGGAACTTCGGCG	TGGGGATGTCAAGTTGACGGGTACGGAACTTCGGCGGTTTTAGAGCTAGAA
TGGT1_216040	putative 30S ribosomal protein S15	sgTGGT1_216040_6	GCGATCTCCGTCCACAGCAA	TGGGGATGTCAAGTTGCGATCTCCGTCCACAGCAAGTTTTAGAGCTAGAA
TGGT1_216080	apical complex lysine methyltransferase	sgTGGT1_216080_8	GACAGGAGGAGAACATGAGG	TGGGGATGTCAAGTTGACAGGAGGAGAACATGAGGGTTTTAGAGCTAGAA
TGGT1_216530	ribosome recycling factor protein	sgTGGT1_216530_3	AGAAGGCGAGGAAGAAGGCG	TGGGGATGTCAAGTTGAGAAGGCGAGGAAGAAGGCGGTTTTAGAGCTAGAA
TGGT1_216670	FUSE-binding protein 2 / KH-type splicing regulatory protein	sgTGGT1_216670_10	ACTATGGCCCGCAAGAAGAG	TGGGGATGTCAAGTTGACTATGGCCCGCAAGAAGAGGTTTTAGAGCTAGAA
TGGT1_216820	transporter, major facilitator family protein	sgTGGT1_216820_10	GAGAATGATAACGATGGACG	TGGGGATGTCAAGTTGAGAATGATAACGATGGACGGTTTTAGAGCTAGAA
TGGT1_217010	hypothetical protein	sgTGGT1_217010_1	GGAGATGTGCGTGGAGGCGG	TGGGGATGTCAAGTTGGAGATGTGCGTGGAGGCGGGTTTTAGAGCTAGAA
TGGT1_217450	general transcription factor IIH polypeptide 5 GTF2H5	sgTGGT1_217450_6	CTGCAGCGACCCGCCAACGA	TGGGGATGTCAAGTTGCTGCAGCGACCCGCCAACGAGTTTTAGAGCTAGAA
TGGT1_217900	hypothetical protein	sgTGGT1_217900_4	AGAATTTGGCAGGGAACCAG	TGGGGATGTCAAGTTGAGAATTTGGCAGGGAACCAGGTTTTAGAGCTAGAA
TGGT1_218280	putative eukaryotic porin	sgTGGT1_218280_1	GGGTTCTCCAATCACCAGCG	TGGGGATGTCAAGTTGGGTTCTCCAATCACCAGCGGTTTTAGAGCTAGAA
TGGT1_218550	PIK3R4 kinase-related protein	sgTGGT1_218550_7	CGAAAGGGAAAACCAGGAAG	TGGGGATGTCAAGTTGCGAAAGGGAAAACCAGGAAGGTTTTAGAGCTAGAA
TGGT1_218880	putative SF-assemblin	sgTGGT1_218880_9	GGCGCACGAGGAGATGGAAG	TGGGGATGTCAAGTTGGCGCACGAGGAGATGGAAGGTTTTAGAGCTAGAA
TGGT1_218940	hypothetical protein	sgTGGT1_218940_5	GAAGCGAGGAGGACGGAAAG	TGGGGATGTCAAGTTGAAGCGAGGAGGACGGAAAGGTTTTAGAGCTAGAA
TGGT1_219280	actin like protein ALP1	sgTGGT1_219280_8	GGAGCGCTTTTACCCTCCAG	TGGGGATGTCAAGTTGGAGCGCTTTTACCCTCCAGGTTTTAGAGCTAGAA
TGGT1_220090	hypothetical protein	sgTGGT1_220090_6	GAGATCTACGGGGTCAGCCA	TGGGGATGTCAAGTTGAGATCTACGGGGTCAGCCAGTTTTAGAGCTAGAA
TGGT1_220270	alveolin domain containing intermediate filament IMC6	sgTGGT1_220270_8	GAAGTTCGTTGACAAAGTCG	TGGGGATGTCAAGTTGAAGTTCGTTGACAAAGTCGGTTTTAGAGCTAGAA
TGGT1_220930	hypothetical protein	sgTGGT1_220930_5	GAGAACTCCGGAGAGCCCTG	TGGGGATGTCAAGTTGAGAACTCCGGAGAGCCCTGGTTTTAGAGCTAGAA
TGGT1_221600	hypothetical protein	sgTGGT1_221600_5	GAGGGCTGTGAGGACGCCGA	TGGGGATGTCAAGTTGAGGGCTGTGAGGACGCCGAGTTTTAGAGCTAGAA
TGGT1_222180	hypothetical protein	sgTGGT1_222180_8	GTGAAGGCTTGGCGCCAGCG	TGGGGATGTCAAGTTGTGAAGGCTTGGCGCCAGCGGTTTTAGAGCTAGAA
TGGT1_222390	hypothetical protein	sgTGGT1_222390_6	GAGAAACGGCGGGGAAGCGA	TGGGGATGTCAAGTTGAGAAACGGCGGGGAAGCGAGTTTTAGAGCTAGAA
TGGT1_222410	hypothetical protein	sgTGGT1_222410_3	GCTGCGGTCCCAGCAAGGCG	TGGGGATGTCAAGTTGCTGCGGTCCCAGCAAGGCGGTTTTAGAGCTAGAA
TGGT1_222990	putative ribosomal protein S18	sgTGGT1_222990_9	AAGAGGTCAGCGGGTTGCCG	TGGGGATGTCAAGTTGAAGAGGTCAGCGGGTTGCCGGTTTTAGAGCTAGAA
TGGT1_223040	hypothetical protein	sgTGGT1_223040_6	CAAGTGCCTTCAGTCTGCGC	TGGGGATGTCAAGTTGCAAGTGCCTTCAGTCTGCGCGTTTTAGAGCTAGAA
TGGT1_223580	mediator complex subunit MED4	sgTGGT1_223580_4	GGATTCAGACGAAGCAGCGT	TGGGGATGTCAAGTTGGATTCAGACGAAGCAGCGTGTTTTAGAGCTAGAA
TGGT1_223940	GAP45 protein	sgTGGT1_223940_3	GAAGGAGCGGCAGGAGCGGG	TGGGGATGTCAAGTTGAAGGAGCGGCAGGAGCGGGGTTTTAGAGCTAGAA
TGGT1_224720	SPOC domain-containing protein	sgTGGT1_224720_5	GAGGGAACTCGAAGCCGGGC	TGGGGATGTCAAGTTGAGGGAACTCGAAGCCGGGCGTTTTAGAGCTAGAA
TGGT1_225360	hypothetical protein	sgTGGT1_225360_10	GGAGACACGCATATGTGTGG	TGGGGATGTCAAGTTGGAGACACGCATATGTGTGGGTTTTAGAGCTAGAA
TGGT1_225380	hypothetical protein	sgTGGT1_225380_10	GCGTACCCAACTGAGCAAGG	TGGGGATGTCAAGTTGCGTACCCAACTGAGCAAGGGTTTTAGAGCTAGAA
TGGT1_225510	RAP domain-containing protein	sgTGGT1_225510_9	TCCGCATCTGGTGAACGGCG	TGGGGATGTCAAGTTGTCCGCATCTGGTGAACGGCGGTTTTAGAGCTAGAA
TGGT1_225730	putative membrane protein	sgTGGT1_225730_2	AAGGAGACGTGAACAGAAAG	TGGGGATGTCAAGTTGAAGGAGACGTGAACAGAAAGGTTTTAGAGCTAGAA
TGGT1_225800	iron-sulfur assembly ATPase	sgTGGT1_225800_6	AGAGGTGGTGGAGGAAAGCG	TGGGGATGTCAAGTTGAGAGGTGGTGGAGGAAAGCGGTTTTAGAGCTAGAA
TGGT1_226068	DnaJ domain-containing protein	sgTGGT1_226068_5	GAAAGGCAGCAAAGTCCCCA	TGGGGATGTCAAGTTGAAAGGCAGCAAAGTCCCCAGTTTTAGAGCTAGAA
TGGT1_226220	alveolin domain containing intermediate filament IMC9	sgTGGT1_226220_5	GTCAAGGAGAGAGACGGCGA	TGGGGATGTCAAGTTGTCAAGGAGAGAGACGGCGAGTTTTAGAGCTAGAA
TGGT1_226280	putative ribosomal protein L28	sgTGGT1_226280_4	GTACAACCCGGTCTGTGACG	TGGGGATGTCAAGTTGTACAACCCGGTCTGTGACGGTTTTAGAGCTAGAA
TGGT1_226320	hypothetical protein	sgTGGT1_226320_5	GTGGCGCCGGAACGTCGCGT	TGGGGATGTCAAGTTGTGGCGCCGGAACGTCGCGTGTTTTAGAGCTAGAA
TGGT1_226510	Sec23/Sec24 trunk domain-containing protein	sgTGGT1_226510_5	GCAGGGGCAGGGTAACGGTG	TGGGGATGTCAAGTTGCAGGGGCAGGGTAACGGTGGTTTTAGAGCTAGAA
TGGT1_226550	TBC domain containing protein	sgTGGT1_226550_7	TCCGCGTTTCGGTTAAGCAG	TGGGGATGTCAAGTTGTCCGCGTTTCGGTTAAGCAGGTTTTAGAGCTAGAA
TGGT1_226580	hypothetical protein	sgTGGT1_226580_9	GCAACGAAAGTAGCATGCGT	TGGGGATGTCAAGTTGCAACGAAAGTAGCATGCGTGTTTTAGAGCTAGAA
TGGT1_226980	hypothetical protein	sgTGGT1_226980_10	CTCTCGCCGAGAAGATGCGG	TGGGGATGTCAAGTTGCTCTCGCCGAGAAGATGCGGGTTTTAGAGCTAGAA
TGGT1_227420	4-hydroxy-3-methylbut-2-enyl diphosphate reductase	sgTGGT1_227420_9	GAGGAGGAGGGGCAGTGAGA	TGGGGATGTCAAGTTGAGGAGGAGGGGCAGTGAGAGTTTTAGAGCTAGAA
TGGT1_227860	hypothetical protein	sgTGGT1_227860_3	GCAGCAGCAGAAGGAGAAGA	TGGGGATGTCAAGTTGCAGCAGCAGAAGGAGAAGAGTTTTAGAGCTAGAA
TGGT1_228750	calcium dependent protein kinase CDPK7	sgTGGT1_228750_7	GAGTCGCGCAAGCAGTGGGT	TGGGGATGTCAAGTTGAGTCGCGCAAGCAGTGGGTGTTTTAGAGCTAGAA
TGGT1_229020	putative cell-cycle-associated protein kinase CDK	sgTGGT1_229020_9	GAAGAAAGGCGAGACCGTTG	TGGGGATGTCAAGTTGAAGAAAGGCGAGACCGTTGGTTTTAGAGCTAGAA
TGGT1_229030	hypothetical protein	sgTGGT1_229030_4	AGCCGCTATGCAGCAAGCGA	TGGGGATGTCAAGTTGAGCCGCTATGCAGCAAGCGAGTTTTAGAGCTAGAA
TGGT1_229460	SWI2/SNF2-containing protein	sgTGGT1_229460_5	GCAGAAGAGGAAGGGGAAGG	TGGGGATGTCAAGTTGCAGAAGAGGAAGGGGAAGGGTTTTAGAGCTAGAA
TGGT1_229490	tetratricopeptide repeat-containing protein	sgTGGT1_229490_8	GTGGTGTCAGGACCTCATGG	TGGGGATGTCAAGTTGTGGTGTCAGGACCTCATGGGTTTTAGAGCTAGAA
TGGT1_229620	hypothetical protein	sgTGGT1_229620_1	GAGAAGGGCAAGGAACACGG	TGGGGATGTCAAGTTGAGAAGGGCAAGGAACACGGGTTTTAGAGCTAGAA
TGGT1_229740	hypothetical protein	sgTGGT1_229740_10	ACGGGCGACACCGGAAGAAG	TGGGGATGTCAAGTTGACGGGCGACACCGGAAGAAGGTTTTAGAGCTAGAA
TGGT1_229900	hypothetical protein	sgTGGT1_229900_7	GGACACGAGACGAACGCCAG	TGGGGATGTCAAGTTGGACACGAGACGAACGCCAGGTTTTAGAGCTAGAA
TGGT1_229940	putative cyclophilin	sgTGGT1_229940_2	GCAGAGAAGAAGGCGCGCGA	TGGGGATGTCAAGTTGCAGAGAAGAAGGCGCGCGAGTTTTAGAGCTAGAA
TGGT1_230210	alveolin domain containing intermediate filament IMC10	sgTGGT1_230210_5	GAACATCCGGAGACATGCTG	TGGGGATGTCAAGTTGAACATCCGGAGACATGCTGGTTTTAGAGCTAGAA
TGGT1_230350	hypothetical protein	sgTGGT1_230350_2	GCAGCCGGAAAAGAGAACGA	TGGGGATGTCAAGTTGCAGCCGGAAAAGAGAACGAGTTTTAGAGCTAGAA
TGGT1_230710	cell division protein CDC48	sgTGGT1_230710_7	GATAGGGGAGGACTTTACGC	TGGGGATGTCAAGTTGATAGGGGAGGACTTTACGCGTTTTAGAGCTAGAA
TGGT1_231120	putative ribosomal protein S11	sgTGGT1_231120_5	GGCTTTCACTGCTCATGGGC	TGGGGATGTCAAGTTGGCTTTCACTGCTCATGGGCGTTTTAGAGCTAGAA
TGGT1_231410	hypothetical protein	sgTGGT1_231410_3	GAAGAATGGCTACACAGACA	TGGGGATGTCAAGTTGAAGAATGGCTACACAGACAGTTTTAGAGCTAGAA
TGGT1_231630	alveolin domain containing intermediate filament IMC4	sgTGGT1_231630_4	CAACAACTCCAGAAACGAGG	TGGGGATGTCAAGTTGCAACAACTCCAGAAACGAGGGTTTTAGAGCTAGAA
TGGT1_231640	alveolin domain containing intermediate filament IMC1	sgTGGT1_231640_1	GTTGAAGGAAAAGGAGGCGA	TGGGGATGTCAAGTTGTTGAAGGAAAAGGAGGCGAGTTTTAGAGCTAGAA
TGGT1_232050	DnaJ domain-containing protein	sgTGGT1_232050_10	GAAGAGCAGAAAGACCAGAG	TGGGGATGTCAAGTTGAAGAGCAGAAAGACCAGAGGTTTTAGAGCTAGAA
TGGT1_232815	Erv1 / Alr family protein	sgTGGT1_232815_3	AAGATCCGTGCAACGCGCAG	TGGGGATGTCAAGTTGAAGATCCGTGCAACGCGCAGGTTTTAGAGCTAGAA
TGGT1_233170	hypothetical protein	sgTGGT1_233170_3	GGAGGACTGCGCAGCGACGG	TGGGGATGTCAAGTTGGAGGACTGCGCAGCGACGGGTTTTAGAGCTAGAA
TGGT1_235398	hypothetical protein	sgTGGT1_235398_3	GAATTCCGGAAGAAAGGCGA	TGGGGATGTCAAGTTGAATTCCGGAAGAAAGGCGAGTTTTAGAGCTAGAA
TGGT1_236520	hypothetical protein	sgTGGT1_236520_9	GTGAAGCTGACAGTGACCCT	TGGGGATGTCAAGTTGTGAAGCTGACAGTGACCCTGTTTTAGAGCTAGAA
TGGT1_236550	hypothetical protein	sgTGGT1_236550_1	GACCCGCTTGCGAAAAGGGG	TGGGGATGTCAAGTTGACCCGCTTGCGAAAAGGGGGTTTTAGAGCTAGAA
TGGT1_236570	lysine decarboxylase family protein	sgTGGT1_236570_5	ATGATGGAAGCCGGAAACAG	TGGGGATGTCAAGTTGATGATGGAAGCCGGAAACAGGTTTTAGAGCTAGAA
TGGT1_236820	hypothetical protein	sgTGGT1_236820_9	GTCGAGACACCGGAACGCAG	TGGGGATGTCAAGTTGTCGAGACACCGGAACGCAGGTTTTAGAGCTAGAA
TGGT1_237010	hypothetical protein	sgTGGT1_237010_2	AACGCGGTCTACAGACCAGG	TGGGGATGTCAAGTTGAACGCGGTCTACAGACCAGGGTTTTAGAGCTAGAA
TGGT1_237820	IMC sub-compartment protein ISP2	sgTGGT1_237820_10	AACGAGTAGACTGCTCGGCC	TGGGGATGTCAAGTTGAACGAGTAGACTGCTCGGCCGTTTTAGAGCTAGAA
TGGT1_238000	peptidyl-prolyl isomerase	sgTGGT1_238000_6	GATCCCACGAGAGGCACCAG	TGGGGATGTCAAGTTGATCCCACGAGAGGCACCAGGTTTTAGAGCTAGAA
TGGT1_239748	hypothetical protein	sgTGGT1_239748_2	ACAAAGTGGGAAGACAGCGC	TGGGGATGTCAAGTTGACAAAGTGGGAAGACAGCGCGTTTTAGAGCTAGAA
TGGT1_240270	hypothetical protein	sgTGGT1_240270_6	TCGACGGCGTCTTCAAACGC	TGGGGATGTCAAGTTGTCGACGGCGTCTTCAAACGCGTTTTAGAGCTAGAA
TGGT1_240380	hypothetical protein	sgTGGT1_240380_1	GGAGGCACCCACAGAGGCAG	TGGGGATGTCAAGTTGGAGGCACCCACAGAGGCAGGTTTTAGAGCTAGAA
TGGT1_240600	putative chaperonin cpn60	sgTGGT1_240600_8	GATGCGTCAACTGCTCAAAG	TGGGGATGTCAAGTTGATGCGTCAACTGCTCAAAGGTTTTAGAGCTAGAA
TGGT1_240780	hypothetical protein	sgTGGT1_240780_5	CCGATTGTCTGCGGAGAGAG	TGGGGATGTCAAGTTGCCGATTGTCTGCGGAGAGAGGTTTTAGAGCTAGAA
TGGT1_240910	hypothetical protein	sgTGGT1_240910_5	GTGTCTGCACACAGGAGCGC	TGGGGATGTCAAGTTGTGTCTGCACACAGGAGCGCGTTTTAGAGCTAGAA
TGGT1_242840	membrane protein	sgTGGT1_242840_2	TGAGACGACGGGATGAGCGG	TGGGGATGTCAAGTTGTGAGACGACGGGATGAGCGGGTTTTAGAGCTAGAA
TGGT1_243530	pentatricopeptide repeat domain-containing protein	sgTGGT1_243530_5	GATCGACGAACACGAACTGA	TGGGGATGTCAAGTTGATCGACGAACACGAACTGAGTTTTAGAGCTAGAA
TGGT1_244430	putative pseudouridylate synthase	sgTGGT1_244430_9	GACACCGTAGAGGTTGGGAG	TGGGGATGTCAAGTTGACACCGTAGAGGTTGGGAGGTTTTAGAGCTAGAA
TGGT1_245450	hypothetical protein	sgTGGT1_245450_1	GGAGGCCTCTCAGAGCGAGA	TGGGGATGTCAAGTTGGAGGCCTCTCAGAGCGAGAGTTTTAGAGCTAGAA
TGGT1_246000	large subunit ribosomal protein IMG2	sgTGGT1_246000_4	CGAGCGCTTGGGGACTCTCG	TGGGGATGTCAAGTTGCGAGCGCTTGGGGACTCTCGGTTTTAGAGCTAGAA
TGGT1_246050	hypothetical protein	sgTGGT1_246050_7	GAGGGCGGCTGAGAGCACGG	TGGGGATGTCAAGTTGAGGGCGGCTGAGAGCACGGGTTTTAGAGCTAGAA
TGGT1_246740	hypothetical protein	sgTGGT1_246740_5	GTTGTCTCACCTGCATGCGC	TGGGGATGTCAAGTTGTTGTCTCACCTGCATGCGCGTTTTAGAGCTAGAA
TGGT1_247380	hypothetical protein	sgTGGT1_247380_7	AAGAGGAAGAAGGAGAGCGA	TGGGGATGTCAAGTTGAAGAGGAAGAAGGAGAGCGAGTTTTAGAGCTAGAA
TGGT1_247410	hypothetical protein	sgTGGT1_247410_6	TACCTGCTCCGACACCAAAG	TGGGGATGTCAAGTTGTACCTGCTCCGACACCAAAGGTTTTAGAGCTAGAA
TGGT1_247770	hypothetical protein	sgTGGT1_247770_7	TGAAGTCGTGGAAACGGCCG	TGGGGATGTCAAGTTGTGAAGTCGTGGAAACGGCCGGTTTTAGAGCTAGAA
TGGT1_248490	hypothetical protein	sgTGGT1_248490_5	CCAAGGTGAGGAAAAGCCGT	TGGGGATGTCAAGTTGCCAAGGTGAGGAAAAGCCGTGTTTTAGAGCTAGAA
TGGT1_248640	regulator of chromosome condensation (RCC1) repeat-containing protein	sgTGGT1_248640_2	GGAGCAGGCACAGACGGGGA	TGGGGATGTCAAGTTGGAGCAGGCACAGACGGGGAGTTTTAGAGCTAGAA
TGGT1_248660	hypothetical protein	sgTGGT1_248660_1	ACTCTGGATGGGACAAGAGT	TGGGGATGTCAAGTTGACTCTGGATGGGACAAGAGTGTTTTAGAGCTAGAA
TGGT1_248950	carrier superfamily protein	sgTGGT1_248950_10	AGAGTGCCGAAGACGAGCAG	TGGGGATGTCAAGTTGAGAGTGCCGAAGACGAGCAGGTTTTAGAGCTAGAA
TGGT1_249480	tetratricopeptide repeat-containing protein	sgTGGT1_249480_6	GCAGGCGGCGCAGTTCGACG	TGGGGATGTCAAGTTGCAGGCGGCGCAGTTCGACGGTTTTAGAGCTAGAA
TGGT1_249790	hypothetical protein	sgTGGT1_249790_7	ACCAACCTTTGAAAGAGCCT	TGGGGATGTCAAGTTGACCAACCTTTGAAAGAGCCTGTTTTAGAGCTAGAA
TGGT1_249850	GAP40 protein	sgTGGT1_249850_5	GTAGGCAGCACGGAAGGCTG	TGGGGATGTCAAGTTGTAGGCAGCACGGAAGGCTGGTTTTAGAGCTAGAA
TGGT1_249970	hypothetical protein	sgTGGT1_249970_3	GACAGAAAGAAGCCTTCTGG	TGGGGATGTCAAGTTGACAGAAAGAAGCCTTCTGGGTTTTAGAGCTAGAA
TGGT1_250010	Sad1 / UNC family protein	sgTGGT1_250010_1	GGAGCAGCGGAGGAACGCGG	TGGGGATGTCAAGTTGGAGCAGCGGAGGAACGCGGGTTTTAGAGCTAGAA
TGGT1_250340	centrin 2	sgTGGT1_250340_10	GCGATCATTTGATAGATCGT	TGGGGATGTCAAGTTGCGATCATTTGATAGATCGTGTTTTAGAGCTAGAA
TGGT1_251570B	CAAX amino terminal protease family protein	sgTGGT1_251570B_2	AAAGAACTCGCAACTTACGG	TGGGGATGTCAAGTTGAAAGAACTCGCAACTTACGGGTTTTAGAGCTAGAA
TGGT1_252465	radical SAM domain-containing protein	sgTGGT1_252465_4	GGAGAAGAGGACCAAGGGAG	TGGGGATGTCAAGTTGGAGAAGAGGACCAAGGGAGGTTTTAGAGCTAGAA
TGGT1_253360	hypothetical protein	sgTGGT1_253360_3	CAAACGCACAGCAGTTGCCG	TGGGGATGTCAAGTTGCAAACGCACAGCAGTTGCCGGTTTTAGAGCTAGAA
TGGT1_253510	transporter/permease protein	sgTGGT1_253510_5	AATTAGCAGCGACAACAGGG	TGGGGATGTCAAGTTGAATTAGCAGCGACAACAGGGGTTTTAGAGCTAGAA
TGGT1_253830	hypothetical protein	sgTGGT1_253830_3	GGAACGCTTATCTGGGACAA	TGGGGATGTCAAGTTGGAACGCTTATCTGGGACAAGTTTTAGAGCTAGAA
TGGT1_253860	Tyrosine kinase-like (TKL) protein	sgTGGT1_253860_1	GAAGGTACGACACGAAGAAG	TGGGGATGTCAAGTTGAAGGTACGACACGAAGAAGGTTTTAGAGCTAGAA
TGGT1_254230	hypothetical protein	sgTGGT1_254230_2	GAGCAATGGCATGACCGAGG	TGGGGATGTCAAGTTGAGCAATGGCATGACCGAGGGTTTTAGAGCTAGAA
TGGT1_254370	guanylyl cyclase	sgTGGT1_254370_4	AAGATTGGAGGCAGACACCG	TGGGGATGTCAAGTTGAAGATTGGAGGCAGACACCGGTTTTAGAGCTAGAA
TGGT1_254420	phospholipase, patatin family protein	sgTGGT1_254420_7	GAAGGCGAAGAAGATAACGA	TGGGGATGTCAAGTTGAAGGCGAAGAAGATAACGAGTTTTAGAGCTAGAA
TGGT1_254600	ubiquitin family protein	sgTGGT1_254600_5	CCCAGGCTGCACGATACACA	TGGGGATGTCAAGTTGCCCAGGCTGCACGATACACAGTTTTAGAGCTAGAA
TGGT1_255920	putative GINS complex subunit Psf3	sgTGGT1_255920_6	GAGCAGCGAGGTCGACGGTG	TGGGGATGTCAAGTTGAGCAGCGAGGTCGACGGTGGTTTTAGAGCTAGAA
TGGT1_256010	hypothetical protein	sgTGGT1_256010_2	GGCCAGAATGAGGGATGCGA	TGGGGATGTCAAGTTGGCCAGAATGAGGGATGCGAGTTTTAGAGCTAGAA
TGGT1_256030	hypothetical protein	sgTGGT1_256030_10	GACGAGTTCGGAAATGGTAG	TGGGGATGTCAAGTTGACGAGTTCGGAAATGGTAGGTTTTAGAGCTAGAA
TGGT1_256070	CMGC kinase	sgTGGT1_256070_2	GCCTCGTGGGAAGAACCCTG	TGGGGATGTCAAGTTGCCTCGTGGGAAGAACCCTGGTTTTAGAGCTAGAA
TGGT1_256820	zinc finger (CCCH type) motif-containing protein	sgTGGT1_256820_5	GTAGAGGTGGGCAGTAGTAG	TGGGGATGTCAAGTTGTAGAGGTGGGCAGTAGTAGGTTTTAGAGCTAGAA
TGGT1_257310	hypothetical protein	sgTGGT1_257310_5	GAAGAGATGGACGCAGGCGA	TGGGGATGTCAAGTTGAAGAGATGGACGCAGGCGAGTTTTAGAGCTAGAA
TGGT1_257350	putative eukaryotic translation initiation factor	sgTGGT1_257350_3	AGAGCTGGACCGCACAGTGA	TGGGGATGTCAAGTTGAGAGCTGGACCGCACAGTGAGTTTTAGAGCTAGAA
TGGT1_257530	transporter, major facilitator family protein	sgTGGT1_257530_8	GTACGGGAACAGCGGCAGGA	TGGGGATGTCAAGTTGTACGGGAACAGCGGCAGGAGTTTTAGAGCTAGAA
TGGT1_258130	Rab1 protein	sgTGGT1_258130_8	GAATGCGATCAACGTGGACG	TGGGGATGTCAAGTTGAATGCGATCAACGTGGACGGTTTTAGAGCTAGAA
TGGT1_258700	transporter, major facilitator family protein	sgTGGT1_258700_8	GTCGAGGCTTCAGGACGCGA	TGGGGATGTCAAGTTGTCGAGGCTTCAGGACGCGAGTTTTAGAGCTAGAA
TGGT1_259520	hypothetical protein	sgTGGT1_259520_1	GGCGCTGCTCAACTATGAAG	TGGGGATGTCAAGTTGGCGCTGCTCAACTATGAAGGTTTTAGAGCTAGAA
TGGT1_259720	hypothetical protein	sgTGGT1_259720_1	GGAGAGCGGAGACGAGGCGA	TGGGGATGTCAAGTTGGAGAGCGGAGACGAGGCGAGTTTTAGAGCTAGAA
TGGT1_259850	hypothetical protein	sgTGGT1_259850_4	GCAGTCGGATGGCCTCCCTG	TGGGGATGTCAAGTTGCAGTCGGATGGCCTCCCTGGTTTTAGAGCTAGAA
TGGT1_260180	hypothetical protein	sgTGGT1_260180_9	AAAGTGGACGAACGGTAGGA	TGGGGATGTCAAGTTGAAAGTGGACGAACGGTAGGAGTTTTAGAGCTAGAA
TGGT1_260250	cyclin domain protein, cyclin H family protein	sgTGGT1_260250_8	GCCAGACAACCTGGAAGCCG	TGGGGATGTCAAGTTGCCAGACAACCTGGAAGCCGGTTTTAGAGCTAGAA
TGGT1_260320	Noc2p family protein	sgTGGT1_260320_2	GGGGAGAGAAATCTCAGGGA	TGGGGATGTCAAGTTGGGGAGAGAAATCTCAGGGAGTTTTAGAGCTAGAA
TGGT1_260360	GTP-binding protein	sgTGGT1_260360_6	AAGCACCGCAAAGATAACGA	TGGGGATGTCAAGTTGAAGCACCGCAAAGATAACGAGTTTTAGAGCTAGAA
TGGT1_260470	putative heat shock protein DNAJ pfj4	sgTGGT1_260470_2	GGAGGAAGTTCTCGAGGAAG	TGGGGATGTCAAGTTGGAGGAAGTTCTCGAGGAAGGTTTTAGAGCTAGAA
TGGT1_260500	putative COPI associated protein	sgTGGT1_260500_6	GCAATGTGGGCAGCTGACGT	TGGGGATGTCAAGTTGCAATGTGGGCAGCTGACGTGTTTTAGAGCTAGAA
TGGT1_260660	putative 50S ribosomal protein L23	sgTGGT1_260660_8	GCTGCGGTCTTCGATAGAAC	TGGGGATGTCAAGTTGCTGCGGTCTTCGATAGAACGTTTTAGAGCTAGAA
TGGT1_260790	RAP domain-containing protein	sgTGGT1_260790_7	GCTGTTGCCAGACGGGCGGG	TGGGGATGTCAAGTTGCTGTTGCCAGACGGGCGGGGTTTTAGAGCTAGAA
TGGT1_261080	kringle domain-containing protein	sgTGGT1_261080_7	GAGAAGCTTCTCGCCGAGGG	TGGGGATGTCAAGTTGAGAAGCTTCTCGCCGAGGGGTTTTAGAGCTAGAA
TGGT1_261440	ARM repeats containing protein	sgTGGT1_261440_3	GGAGGAGCGCATGCACCCGT	TGGGGATGTCAAGTTGGAGGAGCGCATGCACCCGTGTTTTAGAGCTAGAA
TGGT1_262100	tetratricopeptide repeat-containing protein	sgTGGT1_262100_9	GCCTGGGCCAACGAAAGGAG	TGGGGATGTCAAGTTGCCTGGGCCAACGAAAGGAGGTTTTAGAGCTAGAA
TGGT1_262150	kelch repeat and K+ channel tetramerisation domain containing protein	sgTGGT1_262150_7	AGGGTCTGCAGACGACGCAC	TGGGGATGTCAAGTTGAGGGTCTGCAGACGACGCACGTTTTAGAGCTAGAA
TGGT1_262430	4-hydroxy-3-methylbut-2-en-1-yl diphosphate synthase	sgTGGT1_262430_3	GCGGTACGGAGACACCCCGC	TGGGGATGTCAAGTTGCGGTACGGAGACACCCCGCGTTTTAGAGCTAGAA
TGGT1_262640	Cg8 family protein	sgTGGT1_262640_1	GGTGTGGTACTGAAGAAGGA	TGGGGATGTCAAGTTGGTGTGGTACTGAAGAAGGAGTTTTAGAGCTAGAA
TGGT1_262710	Ctr copper transporter family protein	sgTGGT1_262710_2	GCGAAGGACTTTCAGAACGA	TGGGGATGTCAAGTTGCGAAGGACTTTCAGAACGAGTTTTAGAGCTAGAA
TGGT1_263110	hypothetical protein	sgTGGT1_263110_6	GGAGAAACGAGAGAGCGAAG	TGGGGATGTCAAGTTGGAGAAACGAGAGAGCGAAGGTTTTAGAGCTAGAA
TGGT1_263300	eukaryotic porin protein	sgTGGT1_263300_8	GAAGGATAGCCTCGACATCG	TGGGGATGTCAAGTTGAAGGATAGCCTCGACATCGGTTTTAGAGCTAGAA
TGGT1_263310	putative step ii splicing factor	sgTGGT1_263310_5	AAACCGGAAGAGGCAACGAG	TGGGGATGTCAAGTTGAAACCGGAAGAGGCAACGAGGTTTTAGAGCTAGAA
TGGT1_263550	putative 39S ribosomal protein L47, mitochondrial precursor	sgTGGT1_263550_6	GTGAGGCACTCGAGACGCGC	TGGGGATGTCAAGTTGTGAGGCACTCGAGACGCGCGTTTTAGAGCTAGAA
TGGT1_263580	bromodomain-containing protein	sgTGGT1_263580_8	GATGCATGCAGATACGAGGG	TGGGGATGTCAAGTTGATGCATGCAGATACGAGGGGTTTTAGAGCTAGAA
TGGT1_263680	hypothetical protein	sgTGGT1_263680_9	GGAAACTCACTGGTGAGAGT	TGGGGATGTCAAGTTGGAAACTCACTGGTGAGAGTGTTTTAGAGCTAGAA
TGGT1_264640	bromodomain-containing protein	sgTGGT1_264640_6	GAAGCCTCTGCAGGTCCAAG	TGGGGATGTCAAGTTGAAGCCTCTGCAGGTCCAAGGTTTTAGAGCTAGAA
TGGT1_264710	bucentaur or craniofacial development domain-containing protein	sgTGGT1_264710_5	TGCCAAGAAGGCAGAAGCAG	TGGGGATGTCAAGTTGTGCCAAGAAGGCAGAAGCAGGTTTTAGAGCTAGAA
TGGT1_264720	hypothetical protein	sgTGGT1_264720_2	TAGACGACTGGAGCTCGAGG	TGGGGATGTCAAGTTGTAGACGACTGGAGCTCGAGGGTTTTAGAGCTAGAA
TGGT1_264730	hypothetical protein	sgTGGT1_264730_6	TTAGCTCGTCGATGTAAGGC	TGGGGATGTCAAGTTGTTAGCTCGTCGATGTAAGGCGTTTTAGAGCTAGAA
TGGT1_265040	hypothetical protein	sgTGGT1_265040_1	GGCACAGGGAAACATAGCAG	TGGGGATGTCAAGTTGGCACAGGGAAACATAGCAGGTTTTAGAGCTAGAA
TGGT1_265470	hypothetical protein	sgTGGT1_265470_6	GAGCACTCCGAGAAGCACCG	TGGGGATGTCAAGTTGAGCACTCCGAGAAGCACCGGTTTTAGAGCTAGAA
TGGT1_265510	hypothetical protein	sgTGGT1_265510_2	GAGTTCAGTTCAGAGCCAGA	TGGGGATGTCAAGTTGAGTTCAGTTCAGAGCCAGAGTTTTAGAGCTAGAA
TGGT1_266372	hypothetical protein	sgTGGT1_266372_6	GAAACTGCTAAGCGCAGAGC	TGGGGATGTCAAGTTGAAACTGCTAAGCGCAGAGCGTTTTAGAGCTAGAA
TGGT1_266630	hypothetical protein	sgTGGT1_266630_6	TCTGAGGGAAGAGGGAATGG	TGGGGATGTCAAGTTGTCTGAGGGAAGAGGGAATGGGTTTTAGAGCTAGAA
TGGT1_266810	hypothetical protein	sgTGGT1_266810_2	CCAGGTGAACACCGATGAAG	TGGGGATGTCAAGTTGCCAGGTGAACACCGATGAAGGTTTTAGAGCTAGAA
TGGT1_267040	hypothetical protein	sgTGGT1_267040_8	GAGATGCTTCTGAAACGCGA	TGGGGATGTCAAGTTGAGATGCTTCTGAAACGCGAGTTTTAGAGCTAGAA
TGGT1_267340	hypothetical protein	sgTGGT1_267340_4	GCAGAGTGACCAATATCGCC	TGGGGATGTCAAGTTGCAGAGTGACCAATATCGCCGTTTTAGAGCTAGAA
TGGT1_267430	DnaJ domain-containing protein	sgTGGT1_267430_3	GTATCGCAAGACCGAAGCGG	TGGGGATGTCAAGTTGTATCGCAAGACCGAAGCGGGTTTTAGAGCTAGAA
TGGT1_267510	hypothetical protein	sgTGGT1_267510_8	GAGGGAGTTCAAGACGCGAA	TGGGGATGTCAAGTTGAGGGAGTTCAAGACGCGAAGTTTTAGAGCTAGAA
TGGT1_268210	AGC kinase	sgTGGT1_268210_5	GGTGGATAATTCCTTTGGAG	TGGGGATGTCAAGTTGGTGGATAATTCCTTTGGAGGTTTTAGAGCTAGAA
TGGT1_268400	hypothetical protein	sgTGGT1_268400_3	GAGAAGGGAGAAGCAGAGGG	TGGGGATGTCAAGTTGAGAAGGGAGAAGCAGAGGGGTTTTAGAGCTAGAA
TGGT1_268685	mitochondrial large subunit ribosomal protein	sgTGGT1_268685_1	GCAGATTCTCAAATCGGAGT	TGGGGATGTCAAGTTGCAGATTCTCAAATCGGAGTGTTTTAGAGCTAGAA
TGGT1_268835	hypothetical protein	sgTGGT1_268835_9	GCGGCATCTCAGGGAAGAAG	TGGGGATGTCAAGTTGCGGCATCTCAGGGAAGAAGGTTTTAGAGCTAGAA
TGGT1_269330	hypothetical protein	sgTGGT1_269330_8	CGACGCGGTGAAATCTGAGG	TGGGGATGTCAAGTTGCGACGCGGTGAAATCTGAGGGTTTTAGAGCTAGAA
TGGT1_269700	NLI interacting factor family phosphatase	sgTGGT1_269700_3	CGTACGGGAAGGCTCTCCGG	TGGGGATGTCAAGTTGCGTACGGGAAGGCTCTCCGGGTTTTAGAGCTAGAA
TGGT1_270100	oxidoreductase, aldo/keto reductase family protein	sgTGGT1_270100_7	GCGTCTGGTCGACAAAGGAA	TGGGGATGTCAAGTTGCGTCTGGTCGACAAAGGAAGTTTTAGAGCTAGAA
TGGT1_270330	putative cell-cycle-associated protein kinase	sgTGGT1_270330_2	AGTGATGCGAGAAATCGAGG	TGGGGATGTCAAGTTGAGTGATGCGAGAAATCGAGGGTTTTAGAGCTAGAA
TGGT1_270690	arginyl-tRNA synthetase	sgTGGT1_270690_7	TCAGCGAGCGAACCTGAAGA	TGGGGATGTCAAGTTGTCAGCGAGCGAACCTGAAGAGTTTTAGAGCTAGAA
TGGT1_270880	RNA recognition motif-containing protein	sgTGGT1_270880_6	GCCAGAGATGAAGACCGACG	TGGGGATGTCAAGTTGCCAGAGATGAAGACCGACGGTTTTAGAGCTAGAA
TGGT1_270910	acyltransferase domain-containing protein	sgTGGT1_270910_1	GCGAAGGCTGGGGAAGCCGA	TGGGGATGTCAAGTTGCGAAGGCTGGGGAAGCCGAGTTTTAGAGCTAGAA
TGGT1_271780	Filamin/ABP280 repeat-containing protein	sgTGGT1_271780_10	GGAACAATCAGACGACGAAG	TGGGGATGTCAAGTTGGAACAATCAGACGACGAAGGTTTTAGAGCTAGAA
TGGT1_271840	hypothetical protein	sgTGGT1_271840_2	GCCGACGCTGGCGAAAACAG	TGGGGATGTCAAGTTGCCGACGCTGGCGAAAACAGGTTTTAGAGCTAGAA
TGGT1_271970	glideosome-associated protein with multiple-membrane spans GAPM3	sgTGGT1_271970_2	GGTCGCCAGCACCTTCGTCG	TGGGGATGTCAAGTTGGTCGCCAGCACCTTCGTCGGTTTTAGAGCTAGAA
TGGT1_273060	putative ribosomal protein S17	sgTGGT1_273060_1	GAAAGTGTGGGCACACGACG	TGGGGATGTCAAGTTGAAAGTGTGGGCACACGACGGTTTTAGAGCTAGAA
TGGT1_273100	3'-5' exonuclease domain-containing protein	sgTGGT1_273100_1	GTGTTGGTGAAGAAGCGCAG	TGGGGATGTCAAGTTGTGTTGGTGAAGAAGCGCAGGTTTTAGAGCTAGAA
TGGT1_273380	ion channel protein	sgTGGT1_273380_2	AAAAGGCCAGGAAGGAACCG	TGGGGATGTCAAGTTGAAAAGGCCAGGAAGGAACCGGTTTTAGAGCTAGAA
TGGT1_273445	sufB/sufD domain-containing protein	sgTGGT1_273445_5	GACGTGGTGGAGCTCTGCGT	TGGGGATGTCAAGTTGACGTGGTGGAGCTCTGCGTGTTTTAGAGCTAGAA
TGGT1_273630	DnaJ domain-containing protein	sgTGGT1_273630_6	GCGGAGCAGCGCATGAGGAA	TGGGGATGTCAAGTTGCGGAGCAGCGCATGAGGAAGTTTTAGAGCTAGAA
TGGT1_273830	hypothetical protein	sgTGGT1_273830_8	TCAGCGAGCTCGACAAAAGA	TGGGGATGTCAAGTTGTCAGCGAGCTCGACAAAAGAGTTTTAGAGCTAGAA
TGGT1_274160	hypothetical protein	sgTGGT1_274160_2	GCAGAGGTTGACTCTCGGGG	TGGGGATGTCAAGTTGCAGAGGTTGACTCTCGGGGGTTTTAGAGCTAGAA
TGGT1_276170	phosphatidylinositol 3- and 4-kinase	sgTGGT1_276170_5	ATGAATCTCGACCGAAACGA	TGGGGATGTCAAGTTGATGAATCTCGACCGAAACGAGTTTTAGAGCTAGAA
TGGT1_277700	putative ribosomal protein S14 precursor	sgTGGT1_277700_4	GACTTCGACATACCTTATTG	TGGGGATGTCAAGTTGACTTCGACATACCTTATTGGTTTTAGAGCTAGAA
TGGT1_278975	ICE family protease (caspase) p20 domain-containing protein	sgTGGT1_278975_8	GTTGTCTGAAGGGGAAGCGA	TGGGGATGTCAAGTTGTTGTCTGAAGGGGAAGCGAGTTTTAGAGCTAGAA
TGGT1_280440	putative ubiquitin conjugating enzyme E2	sgTGGT1_280440_8	ACGTAGTGGAGGTTCCACGC	TGGGGATGTCAAGTTGACGTAGTGGAGGTTCCACGCGTTTTAGAGCTAGAA
TGGT1_282180	hypothetical protein	sgTGGT1_282180_10	GCAGGACATCACCTCGCTGC	TGGGGATGTCAAGTTGCAGGACATCACCTCGCTGCGTTTTAGAGCTAGAA
TGGT1_284570	hypothetical protein	sgTGGT1_284570_1	GCAGCACATGTGCAACCCGG	TGGGGATGTCAAGTTGCAGCACATGTGCAACCCGGGTTTTAGAGCTAGAA
TGGT1_284590	mediator complex subunit MED10	sgTGGT1_284590_10	TGCGGGAGACGCGACAGCCG	TGGGGATGTCAAGTTGTGCGGGAGACGCGACAGCCGGTTTTAGAGCTAGAA
TGGT1_285272	hypothetical protein	sgTGGT1_285272_3	GCAGCCGGACAAGCACGAGA	TGGGGATGTCAAGTTGCAGCCGGACAAGCACGAGAGTTTTAGAGCTAGAA
TGGT1_286070	hypothetical protein	sgTGGT1_286070_5	GCACTGCATCACGTTGCGGA	TGGGGATGTCAAGTTGCACTGCATCACGTTGCGGAGTTTTAGAGCTAGAA
TGGT1_286410	hypothetical protein	sgTGGT1_286410_5	GCAGGCACAACAGAGAGCTG	TGGGGATGTCAAGTTGCAGGCACAACAGAGAGCTGGTTTTAGAGCTAGAA
TGGT1_286440	malic enzyme	sgTGGT1_286440_5	TCAAGCACAAACGCAAACAG	TGGGGATGTCAAGTTGTCAAGCACAAACGCAAACAGGTTTTAGAGCTAGAA
TGGT1_286790	nuclear factor NF2	sgTGGT1_286790_10	GGAGCGTGTTGCTCAGAAGC	TGGGGATGTCAAGTTGGAGCGTGTTGCTCAGAAGCGTTTTAGAGCTAGAA
TGGT1_288270	hypothetical protein	sgTGGT1_288270_3	GAAGAAGGCGAAGAGCGGCG	TGGGGATGTCAAGTTGAAGAAGGCGAAGAGCGGCGGTTTTAGAGCTAGAA
TGGT1_288990	hypothetical protein	sgTGGT1_288990_6	CGGGAAAATGAAGAAAACGA	TGGGGATGTCAAGTTGCGGGAAAATGAAGAAAACGAGTTTTAGAGCTAGAA
TGGT1_289100	hypothetical protein	sgTGGT1_289100_8	AAACACGAGAAAGGCTCCGG	TGGGGATGTCAAGTTGAAACACGAGAAAGGCTCCGGGTTTTAGAGCTAGAA
TGGT1_289200	RAP domain-containing protein	sgTGGT1_289200_7	TGTGAGCTCGCGAATAGACG	TGGGGATGTCAAGTTGTGTGAGCTCGCGAATAGACGGTTTTAGAGCTAGAA
TGGT1_289640	hypothetical protein	sgTGGT1_289640_10	GCAGTTGCCCCAGTTAAGGC	TGGGGATGTCAAGTTGCAGTTGCCCCAGTTAAGGCGTTTTAGAGCTAGAA
TGGT1_289950	hypothetical protein	sgTGGT1_289950_10	GTGGCGTTGCTGAGAAGAAG	TGGGGATGTCAAGTTGTGGCGTTGCTGAGAAGAAGGTTTTAGAGCTAGAA
TGGT1_290020	cyclin dependent kinase binding protein	sgTGGT1_290020_8	GCAGAGCGGCACAGACGACG	TGGGGATGTCAAGTTGCAGAGCGGCACAGACGACGGTTTTAGAGCTAGAA
TGGT1_290170	kelch repeat domain containing/Serine/threonine protein phosphatase protein	sgTGGT1_290170_6	GCAACCACCATCAGAACGCG	TGGGGATGTCAAGTTGCAACCACCATCAGAACGCGGTTTTAGAGCTAGAA
TGGT1_290180	AP2 domain transcription factor AP2IX-6	sgTGGT1_290180_7	AAAGTCTCGACAGCCGCCCA	TGGGGATGTCAAGTTGAAAGTCTCGACAGCCGCCCAGTTTTAGAGCTAGAA
TGGT1_290460	hypothetical protein	sgTGGT1_290460_3	GATGGTCGACGACAAAGACG	TGGGGATGTCAAGTTGATGGTCGACGACAAAGACGGTTTTAGAGCTAGAA
TGGT1_291080	TATA-box binding protein TBP1	sgTGGT1_291080_9	GCACAAACGGTGCAGCTCCG	TGGGGATGTCAAGTTGCACAAACGGTGCAGCTCCGGTTTTAGAGCTAGAA
TGGT1_292020	hypothetical protein	sgTGGT1_292020_5	GTTGTGGAGGGGTCGACCGG	TGGGGATGTCAAGTTGTTGTGGAGGGGTCGACCGGGTTTTAGAGCTAGAA
TGGT1_292170	GCC2 and GCC3 domain-containing protein	sgTGGT1_292170_7	GGAGCAGGCGACAAAAGTGC	TGGGGATGTCAAGTTGGAGCAGGCGACAAAAGTGCGTTTTAGAGCTAGAA
TGGT1_292200	putative histone lysine methyltransferase, SET	sgTGGT1_292200_10	GGAGAAGGAGAAGGCTCCCG	TGGGGATGTCAAGTTGGAGAAGGAGAAGGCTCCCGGTTTTAGAGCTAGAA
TGGT1_293170	RNA recognition motif-containing protein	sgTGGT1_293170_10	GAGCTCGAAACAGACACCAG	TGGGGATGTCAAGTTGAGCTCGAAACAGACACCAGGTTTTAGAGCTAGAA
TGGT1_293380	hypothetical protein	sgTGGT1_293380_1	GGTGTACGGACAGCCGGAGG	TGGGGATGTCAAGTTGGTGTACGGACAGCCGGAGGGTTTTAGAGCTAGAA
TGGT1_293570	histone lysine acetyltransferase HAT1	sgTGGT1_293570_6	GCAACACTGGAACGAGCCGC	TGGGGATGTCAAGTTGCAACACTGGAACGAGCCGCGTTTTAGAGCTAGAA
TGGT1_293610	putative translocation protein sec62	sgTGGT1_293610_5	GCGGCGCTGAATCGGAGCCG	TGGGGATGTCAAGTTGCGGCGCTGAATCGGAGCCGGTTTTAGAGCTAGAA
TGGT1_294190	dihydroorotase	sgTGGT1_294190_7	AGTGTCGGAGCGCGAAGCCG	TGGGGATGTCAAGTTGAGTGTCGGAGCGCGAAGCCGGTTTTAGAGCTAGAA
TGGT1_294230	hypothetical protein	sgTGGT1_294230_9	CCGGCCAGTCCGTTTGCTGA	TGGGGATGTCAAGTTGCCGGCCAGTCCGTTTGCTGAGTTTTAGAGCTAGAA
TGGT1_294250	enoyl-CoA hydratase/isomerase family protein	sgTGGT1_294250_9	GGACCGCCGCCGGTTTCGAG	TGGGGATGTCAAGTTGGACCGCCGCCGGTTTCGAGGTTTTAGAGCTAGAA
TGGT1_294310	hypothetical protein	sgTGGT1_294310_3	GTTCTGACATTGCAGAGCGG	TGGGGATGTCAAGTTGTTCTGACATTGCAGAGCGGGTTTTAGAGCTAGAA
TGGT1_294902	WD domain, G-beta repeat-containing protein	sgTGGT1_294902_5	GCTGTTTGACCGGAACGCGG	TGGGGATGTCAAGTTGCTGTTTGACCGGAACGCGGGTTTTAGAGCTAGAA
TGGT1_294930	leucine rich repeat-containing protein	sgTGGT1_294930_5	CGCCTGAGCCCACCGACAGG	TGGGGATGTCAAGTTGCGCCTGAGCCCACCGACAGGGTTTTAGAGCTAGAA
TGGT1_297170	putative 50S ribosomal protein L17	sgTGGT1_297170_5	TCGAAACCCACAGGACGCGC	TGGGGATGTCAAGTTGTCGAAACCCACAGGACGCGCGTTTTAGAGCTAGAA
TGGT1_297780	ATPase/histidine kinase/DNA gyrase B/HSP90 domain-containing protein	sgTGGT1_297780_10	GAGAGAAGGGATGCAGACGG	TGGGGATGTCAAGTTGAGAGAAGGGATGCAGACGGGTTTTAGAGCTAGAA
TGGT1_297810	hypothetical protein	sgTGGT1_297810_8	GATGTTCTCGCCGCTCCACG	TGGGGATGTCAAGTTGATGTTCTCGCCGCTCCACGGTTTTAGAGCTAGAA
TGGT1_297960B	rhoptry neck protein RON6	sgTGGT1_297960B_3	GACCAGAAACAAGGTAGTGG	TGGGGATGTCAAGTTGACCAGAAACAAGGTAGTGGGTTTTAGAGCTAGAA
TGGT1_298030	putative Ubiquinol-cytochrome c chaperone	sgTGGT1_298030_9	GACGATCCCAGAGCAAGGAC	TGGGGATGTCAAGTTGACGATCCCAGAGCAAGGACGTTTTAGAGCTAGAA
TGGT1_298630	vacuolar transporter chaperone VTC2	sgTGGT1_298630_2	GGGTCACGAAGACGGAGGGG	TGGGGATGTCAAGTTGGGTCACGAAGACGGAGGGGGTTTTAGAGCTAGAA
TGGT1_299070	pyruvate kinase PyKII	sgTGGT1_299070_2	GCTGCGACGGGAACTCCGGG	TGGGGATGTCAAGTTGCTGCGACGGGAACTCCGGGGTTTTAGAGCTAGAA
TGGT1_299080	VTC domain-containing protein	sgTGGT1_299080_5	CAGAACGTCCAGAAGAGCGA	TGGGGATGTCAAGTTGCAGAACGTCCAGAAGAGCGAGTTTTAGAGCTAGAA
TGGT1_301380	elongation factor Tu GTP binding domain-containing protein	sgTGGT1_301380_10	GAAGGGGAAGAACAAGGAAA	TGGGGATGTCAAGTTGAAGGGGAAGAACAAGGAAAGTTTTAGAGCTAGAA
TGGT1_301410	hypothetical protein	sgTGGT1_301410_5	GCTGCAGCGCCTGAAGACCG	TGGGGATGTCAAGTTGCTGCAGCGCCTGAAGACCGGTTTTAGAGCTAGAA
TGGT1_304890	hypothetical protein	sgTGGT1_304890_9	CATCGACGACAGCCAGGCAG	TGGGGATGTCAAGTTGCATCGACGACAGCCAGGCAGGTTTTAGAGCTAGAA
TGGT1_304990	guanylate-binding protein, N-terminal domain-containing protein	sgTGGT1_304990_6	CGAGGAGACTAGAGAAGCGA	TGGGGATGTCAAGTTGCGAGGAGACTAGAGAAGCGAGTTTTAGAGCTAGAA
TGGT1_305140	phospholipase, patatin family protein	sgTGGT1_305140_6	GAAAGTGGATGAGAAGCTGG	TGGGGATGTCAAGTTGAAAGTGGATGAGAAGCTGGGTTTTAGAGCTAGAA
TGGT1_305340	corepressor complex CRC230	sgTGGT1_305340_1	GGGGAGCCTTGCCTACGGGG	TGGGGATGTCAAGTTGGGGAGCCTTGCCTACGGGGGTTTTAGAGCTAGAA
TGGT1_305470	hypothetical protein	sgTGGT1_305470_2	GAGTCGAGGAGGCGAGACGG	TGGGGATGTCAAGTTGAGTCGAGGAGGCGAGACGGGTTTTAGAGCTAGAA
TGGT1_306280	mediator complex subunit MED7	sgTGGT1_306280_9	AAGTCTTTCACCGGTTCTGG	TGGGGATGTCAAGTTGAAGTCTTTCACCGGTTCTGGGTTTTAGAGCTAGAA
TGGT1_306640	hypothetical protein	sgTGGT1_306640_8	AGTAAAGAGGACCGATACGA	TGGGGATGTCAAGTTGAGTAAAGAGGACCGATACGAGTTTTAGAGCTAGAA
TGGT1_306670	hypothetical protein	sgTGGT1_306670_6	GGAGTGTGTTCACGTACTGA	TGGGGATGTCAAGTTGGAGTGTGTTCACGTACTGAGTTTTAGAGCTAGAA
TGGT1_308920	splicing factor U2AF protein	sgTGGT1_308920_3	GGAGTACGAGGATATCGTGG	TGGGGATGTCAAGTTGGAGTACGAGGATATCGTGGGTTTTAGAGCTAGAA
TGGT1_309170	TAF7-like RNA polymerase II TAF7L	sgTGGT1_309170_9	GTGCAGCCTGGCGGTCCCGA	TGGGGATGTCAAGTTGTGCAGCCTGGCGGTCCCGAGTTTTAGAGCTAGAA
TGGT1_309380	Nuf2	sgTGGT1_309380_10	CATGTGGAGAGAGCCGCAGC	TGGGGATGTCAAGTTGCATGTGGAGAGAGCCGCAGCGTTTTAGAGCTAGAA
TGGT1_309390	hypothetical protein	sgTGGT1_309390_10	AGCACAACCGCCGAAAACGC	TGGGGATGTCAAGTTGAGCACAACCGCCGAAAACGCGTTTTAGAGCTAGAA
TGGT1_309420	ferlin family protein	sgTGGT1_309420_3	AGAACGACTTGCCTCCGCGG	TGGGGATGTCAAGTTGAGAACGACTTGCCTCCGCGGGTTTTAGAGCTAGAA
TGGT1_309580	transporter, major facilitator family protein	sgTGGT1_309580_8	GCACCAGCCAAAGTAGAGGG	TGGGGATGTCAAGTTGCACCAGCCAAAGTAGAGGGGTTTTAGAGCTAGAA
TGGT1_310080	AMP-binding enzyme domain-containing protein	sgTGGT1_310080_9	GTTTGACGAAGCTGACGAGA	TGGGGATGTCAAGTTGTTTGACGAAGCTGACGAGAGTTTTAGAGCTAGAA
TGGT1_310118	hypothetical protein	sgTGGT1_310118_10	GATAGGAGTAATGCTGAGGA	TGGGGATGTCAAGTTGATAGGAGTAATGCTGAGGAGTTTTAGAGCTAGAA
TGGT1_310290	regulator of chromosome condensation (RCC1) repeat-containing protein	sgTGGT1_310290_7	GCGCGCAAGACAGGACGACG	TGGGGATGTCAAGTTGCGCGCAAGACAGGACGACGGTTTTAGAGCTAGAA
TGGT1_310360	hypothetical protein	sgTGGT1_310360_3	GCAGCCGACAGGAACTGGGT	TGGGGATGTCAAGTTGCAGCCGACAGGAACTGGGTGTTTTAGAGCTAGAA
TGGT1_310430A	Hsp90 domain-containing protein	sgTGGT1_310430A_1	GCTGAGGCCGAACTCGCCGG	TGGGGATGTCAAGTTGCTGAGGCCGAACTCGCCGGGTTTTAGAGCTAGAA
TGGT1_310430B	Hsp90 domain-containing protein	sgTGGT1_310430B_4	CGTGACGGACCCGAAAGCGA	TGGGGATGTCAAGTTGCGTGACGGACCCGAAAGCGAGTTTTAGAGCTAGAA
TGGT1_310500	hypothetical protein	sgTGGT1_310500_8	GGAGGCTACGGGACGAGACG	TGGGGATGTCAAGTTGGAGGCTACGGGACGAGACGGTTTTAGAGCTAGAA
TGGT1_310850	MYND finger domain-containing protein	sgTGGT1_310850_10	AATGCGTACATCGACAGCAT	TGGGGATGTCAAGTTGAATGCGTACATCGACAGCATGTTTTAGAGCTAGAA
TGGT1_310930	hypothetical protein	sgTGGT1_310930_7	GGGAGGGAAGGGAGACGCTG	TGGGGATGTCAAGTTGGGAGGGAAGGGAGACGCTGGTTTTAGAGCTAGAA
TGGT1_312390	hypothetical protein	sgTGGT1_312390_4	GTCAAGCCCGACTCGCGAGG	TGGGGATGTCAAGTTGTCAAGCCCGACTCGCGAGGGTTTTAGAGCTAGAA
TGGT1_312500	hypothetical protein	sgTGGT1_312500_10	CAGGAGGAGGGAGGAGACGA	TGGGGATGTCAAGTTGCAGGAGGAGGGAGGAGACGAGTTTTAGAGCTAGAA
TGGT1_312618	hypothetical protein	sgTGGT1_312618_6	AGACGCTTGGCACACCACAG	TGGGGATGTCAAGTTGAGACGCTTGGCACACCACAGGTTTTAGAGCTAGAA
TGGT1_312622	DUF803 domain-containing protein	sgTGGT1_312622_3	ATGACGGTCCGCGCGACCGG	TGGGGATGTCAAGTTGATGACGGTCCGCGCGACCGGGTTTTAGAGCTAGAA
TGGT1_312630	putative anonymous antigen-1	sgTGGT1_312630_1	GATCGCCGCAGAGACAGCGG	TGGGGATGTCAAGTTGATCGCCGCAGAGACAGCGGGTTTTAGAGCTAGAA
TGGT1_312650	hypothetical protein	sgTGGT1_312650_8	GCAGAAGTTCCGACAGGCAG	TGGGGATGTCAAGTTGCAGAAGTTCCGACAGGCAGGTTTTAGAGCTAGAA
TGGT1_313160	hypothetical protein	sgTGGT1_313160_5	GTCAGCAGCGAGATGCCGAG	TGGGGATGTCAAGTTGTCAGCAGCGAGATGCCGAGGTTTTAGAGCTAGAA
TGGT1_313310	DnaJ domain-containing protein	sgTGGT1_313310_3	ACTGAAGGTGAAGAGGGCGA	TGGGGATGTCAAGTTGACTGAAGGTGAAGAGGGCGAGTTTTAGAGCTAGAA
TGGT1_313380	hypothetical protein	sgTGGT1_313380_8	TGAGCGATGAGCCGCAGCAC	TGGGGATGTCAAGTTGTGAGCGATGAGCCGCAGCACGTTTTAGAGCTAGAA
TGGT1_313570	regulator of chromosome condensation (RCC1) repeat-containing protein	sgTGGT1_313570_9	GACGCGGCTGAGCGTCCCCA	TGGGGATGTCAAGTTGACGCGGCTGAGCGTCCCCAGTTTTAGAGCTAGAA
TGGT1_313960	ribosomal protein L19 protein	sgTGGT1_313960_3	AAAGACGAGAGACAACGCGT	TGGGGATGTCAAGTTGAAAGACGAGAGACAACGCGTGTTTTAGAGCTAGAA
TGGT1_314415	hypothetical protein	sgTGGT1_314415_5	GGAGGATGAGGAAGAAGAAT	TGGGGATGTCAAGTTGGAGGATGAGGAAGAAGAATGTTTTAGAGCTAGAA
TGGT1_314970	root hair defective 3 gtp-binding protein (rhd3) protein	sgTGGT1_314970_3	GAGGAGTTCTCGAACGCAGG	TGGGGATGTCAAGTTGAGGAGTTCTCGAACGCAGGGTTTTAGAGCTAGAA
TGGT1_315190	CAM kinase, SNF1 family	sgTGGT1_315190_6	GGCGAGGGCGAACGAAGAGG	TGGGGATGTCAAGTTGGCGAGGGCGAACGAAGAGGGTTTTAGAGCTAGAA
TGGT1_315930	putative integral membrane protein, DUF56 family protein	sgTGGT1_315930_2	GTTGGAGGAGAAACAGACTG	TGGGGATGTCAAGTTGTTGGAGGAGAAACAGACTGGTTTTAGAGCTAGAA
TGGT1_316140	hypothetical protein	sgTGGT1_316140_4	GGAAGAAGAGGACGACGTGG	TGGGGATGTCAAGTTGGAAGAAGAGGACGACGTGGGTTTTAGAGCTAGAA
TGGT1_316760	hypothetical protein	sgTGGT1_316760_9	GCTGTGCCGCAGAAGCCAGG	TGGGGATGTCAAGTTGCTGTGCCGCAGAAGCCAGGGTTTTAGAGCTAGAA
TGGT1_291180	putative 30S ribosomal protein S16	sgTGGT1_291180_4	GGTTCGTGTGGATCTGACGG	TGGGGATGTCAAGTTGGTTCGTGTGGATCTGACGGGTTTTAGAGCTAGAA
TGGT1_318420	hypothetical protein	sgTGGT1_318420_1	GTGCGCCAGCCGAACATCGG	TGGGGATGTCAAGTTGTGCGCCAGCCGAACATCGGGTTTTAGAGCTAGAA
TGGT1_319850	splicing factor U2AF family SnRNP auxilary factor large subunit, RRM domain-containing protein	sgTGGT1_319850_2	CAGAAACTGGCAGACAGCGA	TGGGGATGTCAAGTTGCAGAAACTGGCAGACAGCGAGTTTTAGAGCTAGAA
TGGT1_319960	hypothetical protein	sgTGGT1_319960_7	AAGATGGCAGGAATGATGCG	TGGGGATGTCAAGTTGAAGATGGCAGGAATGATGCGGTTTTAGAGCTAGAA
TGGT1_320020	transporter, major facilitator family protein	sgTGGT1_320020_1	GCCTGGAAACAGATTCGCCA	TGGGGATGTCAAGTTGCCTGGAAACAGATTCGCCAGTTTTAGAGCTAGAA
TGGT1_320470	hypothetical protein	sgTGGT1_320470_2	GGATGCTGCAGAGAGGACAG	TGGGGATGTCAAGTTGGATGCTGCAGAGAGGACAGGTTTTAGAGCTAGAA
TGGT1_320480	Rab11b	sgTGGT1_320480_6	GGTTGGGAACAAACTCGACT	TGGGGATGTCAAGTTGGTTGGGAACAAACTCGACTGTTTTAGAGCTAGAA
TGGT1_320700	AP2 domain transcription factor AP2IV-1	sgTGGT1_320700_8	GGGCGAAGTACAAGGAGAAG	TGGGGATGTCAAGTTGGGCGAAGTACAAGGAGAAGGTTTTAGAGCTAGAA
TGGT1_359190	leucine rich repeat protein	sgTGGT1_359190_9	GCCAGGCACCAACAGCGCCG	TGGGGATGTCAAGTTGCCAGGCACCAACAGCGCCGGTTTTAGAGCTAGAA
