## Supplementary Table 3 for "A phenotypic screen using splitCas9 identifies essential genes required for actin regulation during host cell egress and invasion by *Toxoplasma gondii*"

### Sheet: A- Picked clones
1	Original position of clones after sorting													2	ascension number of genes targeted by the identified gRNAs
PLATE 1	1	2	3	4	5	6	7	8	9	10	11	12		PLATE 1	1	2	3	4	5	6	7	8	9	10	11	12
A	1A2	1A6	1A9	1B4	1B6	1B8	1B9	1B11	1C4	1C7	1D4	1D6		A	209550	230210		208420	249850		214620	229460				201270
B	1 E3	1 E7	1 E10	1 E11	2A3	2A7	2A10	2B2	2B5	2C1	2C4	2C9		B		209550	263300	263680				249970				309170
C	2C11	2D7	2D9	2 E1	2 E5	2 E10	2 E11	2 F3	2 F4	2F12	2G2	3A4		C		269700		218280		257530		286790		301410		310500
D	3A6	3A8	3B1	3B2	3B5	3B6	3C2	3D6	3D7	3 E2	3 E3	3G6		D	259720			202500			215610		320020	216000	255920	260320
E	3G9	3G11	3H2	3H6	3H12	4A8	4A9	4A12	4B2	4B3	4B6	4B8		E	214250	226280		305340		226320		261440			294930	294902
F	4B10	4B12	4C3	4C7	4C12	4D4	4D11	4 E2	4 E7	4F6	4F8	4F9		F	223940		211060		271970	214560	299080
G	4F12	4G2	4G3	4G4	4G6	4H1	4H6	4H11	5A3	5A4	5B3	5B9		G			320020		257350	313160		207820	249850	216530	221600
H	5B10	5C2	5C6	5C10	5C12	5D1	5D2	5D4	5D5	5D6	5D7	QC		H	216000		310430	310430	215610	294930			269700		254230	QC
PLATE 2	1	2	3	4	5	6	7	8	9	10	11	12		PLATE 2	1	2	3	4	5	6	7	8	9	10	11	12
A	5 E3	5 E4	5 E7	5F2	5F4	5G1	5G2	5G5	5G3	5G7	5G8	5G9		A			263300				216530	203170		224720	289950
B	5H10	6A4	6A8	6A9	6A10	6B1	6B3	6B5	6B8	6B10	6B11	6B12		B		312650							312390	205540	249480	269700
C	6C3	6C4	6C5	6C6	6C10	6D2	6D10	6 E3	6 E4	6 E6	6 E8	6F7		C	221600		229740	310430	216820		259720	293690	273445		262430
D	6F12	6G2	6G3	7A3	7A7	7A11	7B2	7B3	7B4	7B6	7B7	7C6		D				294250				216080			208420	208820
E	7C8	7C10	7D3	7D6	7D9	7D10	7 E2	7 E4	7 E7	7 E8	7F2	7F3		E	229620		262640	267510	260320	248660	288270			318420	209900	235398
F	7F5	7F9	7F11	7G5	7G6	7G8	7H7	8A4	8A6	8A7	8A9	8B1		F	269330	263580		268400		297780	310430	308920	310850		238000	222990
G	8B2	8B4	8B9	8B10	8C1	8C6	8C8	8D8	8D11	8D12	8 E4	8 E8		G				230210						263300
H	8 E10	8 E11	8F5	8F9	8G8	8G10	8G12	8H4	8H5	8H6	8H10	QC		H	253360					271970			205540		225510	QC
PLATE 3	1	2	3	4	5	6	7	8	9	10	11	12		PLATE 3	1	2	3	4	5	6	7	8	9	10	11	12
A	9A1	9A3	9A7	9A12	9B9	9B11	9C1	9D2	9D3	9D4	9D12	9 E2		A	223040	237010		310430A							253510
B	9 E4	9 E7	9 E11	9F2	9F3	9F6	9F10	9G2	9G4	9G7	9H6	9H9		B	229620											253360
C	10A2	10A5	10B1	10B9	10C7	10D5	10D12	10 E3	10 E5	10F3	10F4	10F6		C				310360					226280		249850	268685
D	10F10	10F11	10G5	10G6	10G7	10H3	10H5	10H10	4H10	2G6	4E12	8A8		D			293570	242840	226280				208420	240380	214790	273100
E	10B8	10C11	10D1	6H9	7C1	10B5	10E6	1C11	2D5	2F1	2G12	2H8		E	240910	306640	253830			269700		209100	210490			216040
F	2H11	3C12	4E10	4G1	4G12	4H2	5E5	6E2	6F5	6F8	8F1	10H11		F	305340	248660	209900		221600		210230	244430		310930		294930
G	8F3	5D11	1F12	6B6	10F12									G	209100	254600
H												QC		H												QC
				Total clones picked		267											total clones with one gRNAs sequence				131	49.0637	%
																	clones with mixed gRNAs				136	50.9363	%
																	unique gRNAs				96	35.9551	%

### Sheet: B- Phenotypes
Accession number	Name	No. of times picked	Investigator 1	Investigator 2
201270	hypothetical protein	x1	F₁
202500	GAPM1a	x1	A₁
203170	OB-fold nucleic acid binding domain-containing protein	x1	R₂	A₂
205540	DEAD/DEAH box helicase domain-containing protein	x2	F₁ A₁ / F₁ R₁
207820	putative cell-cycle-associated protein kinase MAPK	x1	R₃	R₂
208420	Sodium:neurotransmitter symporter family protein	x3	F₃/F₃ E4	F₂ A₂
208820	1-deoxy-D-xylulose-5-phosphate synthase	x1	F₁ A₁	A₂
209100	PUB domain-containing protein	X2	E3
209550	hypothetical protein	x2	A₁ / F₁ A₃	F₂ A₂
209900	hypothetical protein	x2	F₁ E1	E₂
210230	hypothetical protein	x1	E2
210490	hypothetical protein	x1	E2	F₂A₂
211060	hypothetical protein	x1	F₁	A₂
214250	hypothetical protein	x1	F₁
214560	hypothetical protein	x1	F₁ A₃ R₃ E2	N₂ E₂
214620	putative hypoxia- inducible factor prolyl hydroxylase (phd2)	x1	F₃	F₂
214790	glycoprotein	x1	E4
215610	hypothetical protein	x2	R₃ / R₁	R₂ / A₂
216000	alveolin domain containing intermediate filament IMC3	x2	F₁ A₃/ A₂ N₂ E1	N₂ / F₂ A₂ N₂
216040	putative 30S ribosomal protein S15	x1	E1	E₂
216080	apical complex lysine methyltransferase	x1	A₄	A₂ R₂
216530	ribosome recycling factor protein	x2	R₃ / R₁	F₂ A₂ / F₂ A₂ N₂
216820	transporter, major facilitator family protein	x1	A₃ R₃	F₄
218280	putative eukaryotic porin	x1	A₃	R₂
221600	hypothetical protein	x3	R₃ / R₃ E2	F₂ A₂ N₂ /A₂ E₁
222990	putative ribosomal protein S18	x1	A₃ R₃	R₂
223040	hypothetical protein	x1	R₃	A₄
223940	GAP45 protein	x1	R₃	R₂ E₂
224720	SPOC domain-containing protein	x1	R₃	F₂ A₂ N₂
225510	RAP domain-containing protein	x1	R₁	A₂
226280	putative ribosomal protein L28	x3	R₃ / R₃ / R₃	N₂ / R₂ / R₂
226320	hypothetical protein	x1	A₃ R₂	F₂A₂
229460	SWI2/SNF2-containing protein	x1	F₄	F₂A₂
229620	hypothetical protein	x2	R₃ /F₃	R₂
229740	hypothetical protein	x1	R₃ E3	A₂ E₁
230210	alveolin domain containing intermediate filament IMC10	x2	R₃ / A₂ N₂	F₂ A₂ R₂
235398	hypothetical protein	x1	R₃
237010	hypothetical protein	x1	A₃ E4	E₂
238000	peptidyl-prolyl isomerase	x1	R₂	R₂
240380	hypothetical protein	x1	E3
240910	hypothetical protein	x1	E2	E₂
242840	membrane protein	x1	R₃	R₂
244430	putative pseudouridylate synthase	x1	E2	E₁
248640	regulator of chromosome condensation (RCC1) repeat-containing protein	*	E2
248490	hypothetical protein	*		F₄ A₂
248660	hypothetical protein	x2	R₃	E3
249480	tetratricopeptide repeat-containing protein	x1		E₁
249850	GAP40 protein	x3	R₄ / F₄ A₃ N₃ / F₄ A₃ N₃	N₄ / F₂ A₂ N₂ / N₂
249970	hypothetical protein	x1	F₃ A₃ E2	E₂
252465	radical SAM domain-containing protein	*	E2
253360	hypothetical protein	x2	F₄ A₃ N₃ /residual body	N₂
253510	transporter/permease protein	x1	A₃
253830	hypothetical protein	x1	E2	E₁
254230	hypothetical protein	x1	F₂ A₂	F₂ A₄
254600	ubiquitin family protein	x1	E4	E4
255920	putative GINS complex subunit Psf3	x1	R₁	R₂F₂
257350	putative eukaryotic translation initiation factor	x1	R₄	F₄
257530	transporter, major facilitator family protein	x1	R₁	R₂
259720	hypothetical protein	x2	A₃ / F₂ E1	A₂ / A₂ E₂
260320	Noc2p family protein	x2	R₃ / R₃ A₃	R₂ / A₂ R₄
261440	ARM repeats containing protein	x1	A₁	A₂
262430	4-hydroxy-3-methylbut-2-en-1-yl diphosphate synthase	x1	N₃	A₂ R₂
262640	Cg8 family protein	x1	A₄	A₂
263300	eukaryotic porin protein	x3	F₂ N₂ / R₃ / R₁	R₂ i/F₂ A₂ N₂
263580	bromodomain-containing protein	x1	A₃	A₂
263680	hypothetical protein	x1	F₁	F₂ A₂
267510	hypothetical protein	x1	R₃
268400	hypothetical protein	x1	F₃	F₂ A₂
268685	mitochondrial large subunit ribosomal protein	x1	A₃ N₃
269330	hypothetical protein	x1	A₁ E4	E₂
269700	NLI interacting factor family phosphatase	x4	F₃ R₁ E2	F₂ A₂
271970	glideosome-associated protein with multiple-membrane spans GAPM3	x2	F₄ N₃ / F₃ N₃	F₂ N₂ / F₂ N₂
273100	3'-5' exonuclease domain-containing protein	x1	E3
273445	sufB/sufD domain-containing protein	x1	R₂	A₂
286790	nuclear factor NF2	x1	F1	F₂
288270	hypothetical protein	x1	A₁	A₂ R₂
289950	hypothetical protein	x1		F₁ A₂ N₃
293570	putative translocation protein sec62	x1	R₃	R₂
293690	profilin	x1	F₄ / R₃	F₄ / R₂
294250	WD domain, G-beta repeat-containing protein	x1		F₂ A₂
294902	hypothetical protein	x1	F₁
294930	leucine rich repeat-containing protein	x3	A₂ / F₁ E4	F₄
297780	ATPase/histidine kinase/DNA gyrase B/HSP90 domain-containing protein	x1	R₁	A₂
299080	VTC domain-containing protein	x1	F₁	A₂
301410	hypothetical protein	x1	F₃ E2	F₂ A₂ E₂
305340	corepressor complex CRC230	x2	A₂ N₃ E2	R₂
306640	hypothetical protein	x1	E2	E₂
308920	splicing factor U2AF protein	x1	R₂	A₄
309170	TAF7-like RNA polymerase II TAF7L	x1	A₁
310360	hypothetical protein	x1	R₃	R₂
310430	Hsp90 domain-containing protein	x5	R₂ / F₁ R₃ / A₂ R₂ E2	A₂ / A₂ E₂
310500	hypothetical protein	x1	A₃ E2	A₂ E₂
310850	MYND finger domain-containing protein	x1	F₁ A₃
310930	hypothetical protein	x1	E2
312390	hypothetical protein	x1	F₁	F₂ A₂
312650	hypothetical protein	x1	A₁	A₂
313160	hypothetical protein	x1	R₂	R₂
318420	putative 30S ribosomal protein S16	x1	A₂ E3	A₂
320020	transporter, major facilitator family protein	x2	R₃ / R₄	R₂ / R₂
