## Supplementary Table 4 for "A phenotypic screen using splitCas9 identifies essential genes required for actin regulation during host cell egress and invasion by *Toxoplasma gondii*"

### Sheet: Sheet2
Supplementary Table 4. Candidate genes selected for characterisation
Accession No.	Name	F-actin	Apicoplast	Nuclear / Division	Natural Egress in screen	Natural egress after second analysis	Induced egress
TGGT1_208420	Sodium:neurotransmitter symporter family protein 1	✓	✓		✓	✓	✓
TGGT1_209100	PUB domain-containing protein				✓	✓
TGGT1_209900	hypothetical protein				✓
TGGT1_210230	hypothetical protein				✓
TGGT1_210490	hypothetical protein	✓		✓	✓
TGGT1_214560	hypothetical protein				✓
TGGT1_214790	glycoprotein 1				✓	✓
TGGT1_216000	alveolin domain containing intermediate filament IMC3				✓	✓
TGGT1_216040	putative 30S ribosomal protein S15				✓
TGGT1_221600	hypothetical protein				✓
TGGT1_226320	hypothetical protein	✓	✓	✓
TGGT1_229460	SWI2/SNF2-containing protein	✓	✓
TGGT1_229740	hypothetical protein				✓
TGGT1_237010	hypothetical protein				✓
TGGT1_240380	hypothetical protein 1				✓	✓	✓
TGGT1_240910	hypothetical protein				✓
TGGT1_244430	putative pseudouridylate synthase				✓
TGGT1_248490	hypothetical protein	✓	✓
TGGT1_248640	regulator of chromosome condensation (RCC1) repeat-containing protein				✓	✓	✓
TGGT1_248660	hypothetical protein				✓
TGGT1_249970	hypothetical protein	✓	✓		✓
TGGT1_252465	radical SAM domain-containing protein				✓	✓	✓
TGGT1_253830	hypotheticol protein				✓
TGGT1_254230	hypothetical protein	✓	✓
TGGT1_254600	ubiquitin family protein				✓
TGGT1_255920	putative GINS complex subunit Psf3	✓		✓
TGGT1_259720	hypothetical protein	✓	✓		✓
TGGT1_263300	eukaryotic porin protein	✓	✓	✓
TGGT1_263680	hypothetical protein	✓	✓
TGGT1_269330	hypothetical protein				✓
TGGT1_269700	NLI interacting factor family phosphatase	✓	✓		✓
TGGT1_273100	3'-5' exonuclease domain-containing protein 1				✓	✓
TGGT1_286790	nuclear factor NF2	✓		✓
TGGT1_289950	hypothetical protein	✓	✓	✓
TGGT1_294930	leucine rich repeat-containing protein	✓	✓		✓	✓
TGGT1_301410	hypothetical protein	✓	✓		✓
TGGT1_305340	corepressor complex CRC230 1				✓	✓
TGGT1_306640	hypothetical protein				✓
TGGT1_310430	HSP90 like protein				✓
TGGT1_310500	hypothetical protein				✓
TGGT1_310930	hypothetical protein				✓
TGGT1_318420	30S ribosomal protein S16, putative				✓
