## Supplementary Table 5 for "A phenotypic screen using splitCas9 identifies essential genes required for actin regulation during host cell egress and invasion by *Toxoplasma gondii*"

### Sheet: Oligonucleotides
Supplementary Table 5: Oligonucleotides used in this study
Oligo name	Sequence 5' - 3'	Purpose
sCas9-C-term-split4-fw	GAATTCGaCAAAATGGCCCCAAAGAAGAAGCG	PCR amplification C-terminus sCas9 subunit
sCas9-C-term-split4-rev	cTTAATTAACTTACTTTTTCTTTTTTGCCTGGCCGG	PCR amplification C-terminus sCas9 subunit
sCas9-N-term-split4-fw	GAATTCGaCAAAATGCTAGATTTAGCTAGC	PCR amplification N-terminus sCas9 subunit
sCas9-N-term-split4-rev	CTTAATTAACTTACTGCTTGCTGATTCTTC	PCR amplification N-terminus sCas9 subunit
Q5-universal-rev	AACTTGACATCCCCATTTAC	Universal reverse primer for gRNA cloning using Q5 site mutagenesis kit
sag1-sgRNA3-fw	GAATGTCGCAAGGTGCTCCTAGTTTTAGAGCTAGAAATAGC	Q5 site mutagenesis forward primer to insert sag1 gRNA
mec17-sgRNA2-fw	GTGTTCTGCGACTTTCGTCTGTTTTAGAGCTAGAAATAGC	Q5 site mutagenesis forward primer to insert mec17 gRNA2
mec17-sgRNA3-fw	GCTCAAGGGCCTCACCCGACGTTTTAGAGCTAGAAATAGC	Q5 site mutagenesis forward primer to insert mec17 gRNA3
actin1-sgRNA-fw	GTCCATTCCGACCATGATACCGTTTTAGAGCTAGAAATAGC	Q5 site mutagenesis forward primer to insert actin gRNA
adf-sgRNA-fw	GAGATCCGCAAGACGGTGAAGGTTTTAGAGCTAGAAATAGC	Q5 site mutagenesis forward primer to insert adf gRNA
formin2-sgRNA-fw	GTGGTTACTCGGAGTCAGCGAGTTTTAGAGCTAGAAATAGC	Q5 site mutagenesis forward primer to insert formin 2 gRNA
profilin-sgRNA-fw	GCCAATCCAAACACCGTTAGGTTTTAGAGCTAGAAATAGC	Q5 site mutagenesis forward primer to insert profilin gRNA
drpA-sgRNA-fw	GTCGGCTTCTGCAGAAAACAGGTTTTAGAGCTAGAAATAGC	Q5 site mutagenesis forward primer to insert DrpA gRNA
actin1-gRNA-cutside-fw	GCGGATGAAGAAGTGCAAGC	PCR amplification to send for sequencing
actin1-gRNA-cutside-rev	GGAGGTGGTGAAGCCGTATC	PCR amplification to send for sequencing
adf-gRNA-cutside-fw	GCTACGTCGGAGGTGTGAAA	PCR amplification to send for sequencing
adf-gRNA-cutside-rev	TTCGACTGAACACCGCAACA	PCR amplification to send for sequencing
formin2-gRNA-cutside-fw	CCTTCGTTCGAGTCTGTCTTC	PCR amplification to send for sequencing
formin2-gRNA-cutside-rev	AGAGCTGCTTGTGTGCTAAA	PCR amplification to send for sequencing
mec17-gRNA-cutisde-fw	cctataATGCATGAAGTTCCGTTTGAATTTCTGCAC	PCR amplification to send for sequencing
mec17-gRNA-cutside-rev	GTCTTGAGTGTGAGCCACCA	PCR amplification to send for sequencing
DiCre-formin2-3`-fw	GGTGAAAGTTGTTCCCTCG	Confirmation of tag integration
DiCre-formin2-3`-rev	ATCCCTTTCCCTGCAGGAG	Confirmation of tag integration
DiCre-formin2-5`-loxP-fw	CACTTTTCATAGTATAGGATAACTTCG	Confirmation of LoxP integration
DiCre-formin2-5`-rev	CCATTTTGCCTGTTCAAGTG	Confirmation of LoxP integration
DiCre-formin2-excision-fw	TTCTCATTTTAGCTTCACCACG	Verification of gene excision
pGEM-sequencing -fw	TGTAATACGACTCACTATAGGGC	Sequencing primers
pGEM-sequencing -rev	ATTTAGGTGACACTATAGAATACTC	Sequencing primers
C-term-Cas9_seq-fw1	TGGAGCTGCTGAAGCTGGAG	Sequencing primers
C-term-Cas9_seq-fw2	GACAGCCTGACCTTTAAAGAGG	Sequencing primers
C-term-Cas9-seq-fw3	GATGAAGAACTACTGGCGGC	Sequencing primers
C-term-Cas9-seq-fw4	CTCTGATCGAGACAAACGGC	Sequencing primers. Confirmation of insertion
N-term-Cas9-seq-fw1	AGAAGTACCCCACCATCTACC	Sequencing primers
N-term-Cas9-seq-fw2	ATAGTACGCCGACCTGTTTCTG	Sequencing primers. Confirmation of insertion
TUB8-sequencing-fw1	GTTCTTGCGGAAAACTACTCG	Sequencing primers
TUB8-sequencing-fw2	CGCCCTTTCCTTCTCTTTGCG	Sequencing primers
sequencing-rev	CCACAGCGGAACAACTCAGTTTC	Sequencing primers. Confirmation of insertion
Int-gRNA-fw	CAGTCACGACGTTGTAAAAC	Generic primer for gRNA integration in RH background strains
Int-RNA-rev	CAAGTTGATAACGGACTAGCC	Generic primer for gRNA integration in RH background strains
gRNA-sequencing-rev	GACAGCAGACAACTTTCC	Sequencing primers
pU6-gRNA-sequencing-fw	CTTGCGCAGCATACACTCGAAGC	Sequencing primers
SAG1-EcoRI-Fw	TGATAGAATTCATGTCGGTTTCGCTGCACC	PCR amplifcation for SAG1 expression vector
SAG1-PacI-Rv	TCGCTTAATTAATCACGCGACACAAGCTGC	PCR amplifcation for SAG1 expression vector
SAG1*-Fw	GTGACGGCTGGGGTGTTTGCCG	Mutagenesis PCR to create SAG1*
SAG1*-Rv	CGCCCGCCTGACTGCCTTCGGAAACATAC	Mutagenesis PCR to create SAG1*
SAG1-5'UTR-Fw	CAGTGCTCACAGTGCCGCAACGT	PCR amplification for genotyping
SAG1-Rv	TGCCGTGACGGCGCGTCTC	PCR amplification for genotyping, WT SAG1 specific
SAG1*-Rv	AGCCGTCACCGCCCGCCTG	PCR amplification for genotyping, SAG1* specific
TGGT1-248490 3' tagging gRNA fwd	AAGTTGCAGGGAACCGAAGGTTGTG G	gRNA for C-terminal tagging
TGGT1-248490 3' tagging gRNA rvs	AAAACCACAACCTTCGGTTCCCTGCA	gRNA for C-terminal tagging
TGGT1_248490 3' tagging homology primer fwd	GTGTTCCACTCACACGAAGAAAGAAACGAGCAGGGAACCGAAGGTTGGCTAAAATTGGAAGTGGAGG	PCR amplification of tags for C-terminal tagging
TGGT1-248490 3' tagging homology primer rvs	TCGCCAGAAGCAGTCGAGAATTTGTCCAAGTTCGCTCTAGAGTCGCCTCA ATAACTTCGTATAATGTATGCTATACG	PCR amplification of tags for C-terminal tagging
TGGT1-248490 3' tagging analytical primer fwd	CATCCCATCACGAGAACTCC	genotyping primers for C-terminal tagging
TGGT1-248490 3' tagging analytical primer rvs	CTACAACACATTCGCAACACC	genotyping primers for C-terminal tagging
TGGT1-263680 3' tagging gRNA fwd	AAGTTGAACGCTTCAGCGCTGTTTCA G	gRNA for C-terminal tagging
TGGT1-263680 3' tagging gRNA rvs	AAAACTGAAACAGCGCTGAAGCGTTCA	gRNA for C-terminal tagging
TGGT1-263680 3' tagging homology primer fwd	TGGACCTCAGAGAAGACCCAGTGTCCTTCCCCTTCACCTTGAAACAGCGCGCTAAAATTGGAAGTGGAGG	PCR amplification of tags for C-terminal tagging
TGGT1-263680 3' tagging homology primer rvs	GGAAAACGCAGAGACGGACCTGGCGCGACTGGGGTCCTTCGAACGCTTCAATAACTTCGTATAATGTATGCTATACG	PCR amplification of tags for C-terminal tagging
TGGT1-263680 3' tagging analytical primer fwd	GTTCACTCGCCATGTCTCTG	genotyping primers for C-terminal tagging
TGGT1-263680 3' tagging analytical primer rvs	GAAGAGCGAAGGAGACAACG	genotyping primers for C-terminal tagging
TGGT1_294930 3' tagging gRNA fwd	AAGTTGGCGAGACAGACTCGACACTG	gRNA for C-terminal tagging
TGGT1_294930 3' tagging gRNA rvs	AAAACAGTGTCGAGTCTGTCTCGCCA	gRNA for C-terminal tagging
TGGT1_294930 3' tagging homology primer fwd	AGCGTCCTGCGCCGAGcGTgGAGTCTGTCTCGCCGAAAAAGAAGAAAGTTGCTAAAATTGGAAGTGGAGG	PCR amplification of tags for C-terminal tagging
TGGT1_294930 3' tagging homology primer rvs	TCTCTACCCTGCGTTCCTCTCCCAGTTCTCTCCCAGTTCTTGAAAAAATTATAACTTCGTATAATGTATGCTATACG	PCR amplification of tags for C-terminal tagging
TGGT1_294930 3' tagging analytical primer fwd	AAGAAAAACGTGCGAAGGCC	genotyping primers for C-terminal tagging
TGGT1_294930 3' tagging analytical primer rvs	GCAAAGAGAGAGAAGACGCGA	genotyping primers for C-terminal tagging
TGGT1_229460 3' tagging gRNA fwd	AAGTTGACAAATCGAAGACTTGAACG	gRNA for C-terminal tagging
TGGT1_229460 3' tagging gRNA rvs	AAAACGTTCAAGTCTTCGATTTGTCA	gRNA for C-terminal tagging
TGGT1_229460 3' tagging homology primer fwd	ACTCTTTGAATGTTCTGTCACGCGAGGACGCGCTCGACAAATCGAAGACTGCTAAAATTGGAAGTGGAGG	PCR amplification of tags for C-terminal tagging
TGGT1_229460 3' tagging homology primer rvs	TGTGTGTATGGACGGCGGAAGAGAGGACACGATGGGGAGGGCATCCGGTTATAACTTCGTATAATGTATGCTATACG	PCR amplification of tags for C-terminal tagging
TGGT1_229460 3' tagging analytical primer fwd	tacgtccgttcattgtgttcgta	genotyping primers for C-terminal tagging
TGGT1_229460 3' tagging analytical primer rvs	TCTGGACAGAATGCCACAACAG	genotyping primers for C-terminal tagging
TGGT1_286790 3' tagging gRNA fwd	AAGTTGTCCAATGTACAGAGAACTCGG	gRNA for C-terminal tagging
TGGT1_286790 3' tagging gRNA rvs	AAAACCGAGTTCTCTGTACATTGGACA	gRNA for C-terminal tagging
TGGT1_286790 3' tagging homology primer fwd	TCTCTGCAGACTCGGATGACGCGAGCGACAAAGTATCTGAGACGAAAAGCGCTAAAATTGGAAGTGGAGG	PCR amplification of tags for C-terminal tagging
TGGT1_286790 3' tagging homology primer rvs	GCTGCGCGTGGAACACGACCCCCACACTCCAAGCGACCCAGACACCGCGAataacttcgtataatgtatgctatacg	PCR amplification of tags for C-terminal tagging
TGGT1_286790 3' tagging analytical primer fwd	cgcttgttcagACGAAAATCGAG	genotyping primers for C-terminal tagging
TGGT1_286790 3' tagging analytical primer rvs	GTAACGAGAGGCTGCCCTT	genotyping primers for C-terminal tagging
TGGT1_249970 3' tagging gRNA fwd	AAGTTGCGGTGTCCCAGGAGCTGCGG	gRNA for C-terminal tagging
TGGT1_249970 3' tagging gRNA rvs	AAAACCGCAGCTCCTGGGACACCGCA	gRNA for C-terminal tagging
TGGT1_249970 3' tagging homology primer fwd	AGAGCTGGCAAGAACAGATTCAGTCCCTGATGAAGTTCATGTCGATGAAAGCTAAAATTGGAAGTGGAGG	PCR amplification of tags for C-terminal tagging
TGGT1_249970 3' tagging homology primer rvs	CACTTTAGAGCAACTCGCTGCCAAAGTCAAGAAGAGCCAGAATACCCCGCataacttcgtataatgtatgctatacg	PCR amplification of tags for C-terminal tagging
TGGT1_249970 3' tagging analytical primer fwd	Gaggagaaaggacatgcgaatt	genotyping primers for C-terminal tagging
TGGT1_249970 3' tagging analytical primer rvs	CAAAGTGGCCCAGAACACTC	genotyping primers for C-terminal tagging
TGGT1_210490 3' tagging gRNA fwd	AAGTTACATTTCTTGTCTAACAGAGG	gRNA for C-terminal tagging
TGGT1_210490 3' tagging gRNA rvs	AAAACCTCTGTTAGACAAGAAATGTA	gRNA for C-terminal tagging
TGGT1_210490 3' tagging homology primer fwd	GAAAGCTTGCTCCGAGTCTCCCGAATTTTCGTTTCCTTGAGCACTGTCTAGCTAAAATTGGAAGTGGAGG	PCR amplification of tags for C-terminal tagging
TGGT1_210490 3' tagging homology primer rvs	GTCTCCAGACAGCGGTCCTAAACAAAAATGACTGTGGTAGGCAAGAAATGATAACTTCGTATAATGTATGCTATACG	PCR amplification of tags for C-terminal tagging
TGGT1_210490 3' tagging analytical primer fwd	GCTCATTTCCCATACTGACAGGA	genotyping primers for C-terminal tagging
TGGT1_210490 3' tagging analytical primer rvs	CATTGCGTGTTGCTCCACAG	genotyping primers for C-terminal tagging
TGGT1_301410 3' tagging gRNA fwd	AAGTTGCAGTTGACCTCGAGAGAAGG	gRNA for C-terminal tagging
TGGT1_301410 3' tagging gRNA rvs	AAAACCTTCTCTCGAGGTCAACTGCA	gRNA for C-terminal tagging
TGGT1_301410 3' tagging homology primer fwd	TCGAGAGTCGGAATGCAGAGGCGAGAACGAAGTTTGCGTTCGTCACGAGCGCTAAAATTGGAAGTGGAGG	PCR amplification of tags for C-terminal tagging
TGGT1_301410 3' tagging homology primer rvs	ATCTGACTGCGTCCTCGGAGCCGCAGGTAAGTCGCGGCCACCATCCGCTTataacttcgtataatgtatgctatacg	PCR amplification of tags for C-terminal tagging
TGGT1_301410 3' tagging analytical primer fwd	CTTCTCCAGGAAGGACGGAATG	genotyping primers for C-terminal tagging
TGGT1_301410 3' tagging analytical primer rvs	AAAACAACCCGTCAAAGCCC	genotyping primers for C-terminal tagging
TGGT1_255920 3' tagging gRNA fwd	AAGTTGCATCCGCCAAATGGGCCTCGG	gRNA for C-terminal tagging
TGGT1_255920 3' tagging gRNA rvs	AAAACCGAGGCCCATTTGGCGGATGCA	gRNA for C-terminal tagging
TGGT1_255920 3' tagging homology primer fwd	gttttccttcagTCCTGAAAGAACTTCAGAAGGATCAAGCAGGTCCGCGtGGaCCcTTcGGtGGcGCTAAAATTGGAAGTGGAGG	PCR amplification of tags for C-terminal tagging
TGGT1_255920 3' tagging homology primer rvs	CCGGCGCTCATCCTGAACTTCCAGACCGGCGCTCATCCGCCAAATGGGCCATAACTTCGTATAATGTATGCTATACG	PCR amplification of tags for C-terminal tagging
TGGT1_255920 3' tagging analytical primer fwd	GAAAAGCAGTTTATTGGGCGC	genotyping primers for C-terminal tagging
TGGT1_255920 3' tagging analytical primer rvs	CGTTGAGAGTATCGGCTTGCA	genotyping primers for C-terminal tagging
TGGT1_226320 3' tagging gRNA fwd	AAGTTGTCACACACCGAAGGTATCTGG	gRNA for C-terminal tagging
TGGT1_226320 3' tagging gRNA rvs	AAAACCAGATACCTTCGGTGTGTGACA	gRNA for C-terminal tagging
TGGT1_226320 3' tagging homology primer fwd	GCGACAGCGGCGCCAGAGGGCGAGGCAGCGTAGGGCGGGGCGAAGGCCGTGCTAAAATTGGAAGTGGAGG	PCR amplification of tags for C-terminal tagging
TGGT1_226320 3' tagging homology primer rvs	CCACAGAATTCCTGAAGAAACCAGTCTGTGAATTGAGGCACAGAGCCACAataacttcgtataatgtatgctatacg	PCR amplification of tags for C-terminal tagging
TGGT1_226320 3' tagging analytical primer fwd	Gggcagacgacgagtagg	genotyping primers for C-terminal tagging
TGGT1_226320 3' tagging analytical primer rvs	CCCAACAAGTTCGCCGTC	genotyping primers for C-terminal tagging
TGGT1_269700 3' tagging gRNA fwd	AAGTTGCATGAAGCCGCTGCGACTGGG	gRNA for C-terminal tagging
TGGT1_269700 3' tagging gRNA rvs	AAAACCCAGTCGCAGCGGCTTCATGCA	gRNA for C-terminal tagging
TGGT1_269700 3' tagging homology primer fwd	TTAGGTCCTGGTCAGCCCACTGGCCAGGGCATGATTGGTGCCACTTCCCAtCCgCAaagtCAaCGtCTgCAcGCgGCTAAAATTGGAAGTGGAGG	PCR amplification of tags for C-terminal tagging
TGGT1_269700 3' tagging homology primer rvs	AAGTTGCCCACCTTTTCATAGAACTGTGGGTCACGGCAGAATATTGCAGTataacttcgtataatgtatgctatacg	PCR amplification of tags for C-terminal tagging
TGGT1_269700 3' tagging analytical primer fwd	GCCGTACGAGGAGTTGTTGT	genotyping primers for C-terminal tagging
TGGT1_269700 3' tagging analytical primer rvs	CGATGTGGCTACCTAAAAAGTGT	genotyping primers for C-terminal tagging
TGGT1_259720 3' tagging gRNA fwd	AAGTTATTGCAAAAGAGAAAAGACTG	gRNA for C-terminal tagging
TGGT1_259720 3' tagging gRNA rvs	AAAACAGTCTTTTCTCTTTTGCAATA	gRNA for C-terminal tagging
TGGT1_259720 3' tagging homology primer fwd	AAGAGCGGCAGATACACGACGGGCAAGAAAACGACGAGACATTGCAAAAGaggaaggatagtgaaagaattggaagcttcGCTAAAATTGGAAGTGGAGG	PCR amplification of tags for C-terminal tagging
TGGT1_259720 3' tagging homology primer rvs	TGTCACGTTCGTCTGCGCTTCTCATCAAAAAGAGCCGATCCTCTCCGAGTATAACTTCGTATAATGTATGCTATACG	PCR amplification of tags for C-terminal tagging
TGGT1_259720 3' tagging analytical primer fwd	GGCTCGGATTCTTCTTCAAGG	genotyping primers for C-terminal tagging
TGGT1_259720 3' tagging analytical primer rvs	CCCTTCTCTACTCGCTGTGT	genotyping primers for C-terminal tagging
UPRT 1st exon gRNA fwd	AAGTTGCCAGGAAGAAAGCATTCTCCG	gRNA for replacing UPRT locus with chromobody-emerald construct
UPRT 1st exon gRNA rvs	AAAACGGAGAATGCTTTCTTCCTGGCA	gRNA for replacing UPRT locus with chromobody-emerald construct
CbEmerald construct amplification + homologies for insertion into UPRT locus fwd	CAGGTCCCAGCGAGCGGAAAGCTCCTTGTCGATCCCCGATATTCGACAAACGACCAGGAAGAAAGCATTCCCCCCTCGAGGTCGACG	chromobody-emerald construct amplification with homologies
CbEmerald construct amplification + homologies for insertion into UPRT locus rvs	GTTTATCCTCTTGAGGCGTGCTTTTTCCAGTCCGCGATTCCGTCAGCGGTCTGTCAAAAAAACTAGAGACGTGTCACTGTAGCCTGCCA	chromobody-emerald construct amplification with homologies
CbEmerald construct insertion into UPRT locus genotyping fwd	TTTCTCGGCTCCACCTCATTCC	chromobody-emerald genotyping primer
CbEmerald construct insertion into UPRT locus integration rvs	CCCGATTTTCCCAAAAATGGCG	chromobody-emerald integration primer
CbEmerald construct insertion into UPRT locus genotyping rvs	CCGTTACAGGTGTACGGGACTC	chromobody-emerald genotyping primer
TGGT1_240380 3' tagging homology primer fwd	AAGAGGATGACCTAGCATGGAGACTAGCGGTGGAGGGTGGtTTcCTcGCTGCTAAAATTGGAAGTGGAGG	PCR amplification of tags for C-terminal tagging
TGGT1_240380 3' tagging homology primer rvs	CGCCAGCCTGTCTATTATGAAAATGCAAAGTGTCTGATGAGGAAACCAGTATAACTTCGTATAATGTATGCTATACG	PCR amplification of tags for C-terminal tagging
TGGT1_240380 3' tagging analytical primer fwd	TCGCTTCAGAAGTTTGGTGG	genotyping primers for C-terminal tagging
TGGT1_240380 3' tagging analytical primer rvs	CATACAGTGGTTGTGGCACT	genotyping primers for C-terminal tagging
TGGT1_240380 5' loxp insertion homology	TTTCTGAAGGACCTCTTGTCGACGCAGAGAAGTATAACTTCGTATAGCATACATTATACGAAGTTATGGAAGGAAGATGGAAGGAGAGGATAAGAGAGAG	repair templates for insertion of 5' loxp
TGGT1_240380 5' loxp insertion analytical primer fwd	GCATACATTATACGAAGTTATGGAAGG	integration primers for insertion of 5' loxp
TGGT1_240380 5' loxp insertion analytical primer rvs	CTCTCCTGTTCTTCTGTGGT	integration/genotyping primers for insertion of 5' loxp
TGGT1_240380 5' loxp insertion analytical primer fwd	ATCTCTCTCGCCACTTTGAC	genotyping primers for insertion of 5' loxp
TGGT1_208420 3' tagging homology primer fwd	CACTGGTGTTCCCTTCTTGTTATGTTTTCTCTGTCGCAGCCTCCAAGTCTGCTAAAATTGGAAGTGGAGG	PCR amplification of tags for C-terminal tagging
TGGT1_208420 3' tagging homology primer rvs	TTTCGAGATGCGTCTGGAGAGAGTCATGTGGCGAATCCAGCCGACCTCGTATAACTTCGTATAATGTATGCTATACG	PCR amplification of tags for C-terminal tagging
TGGT1_208420 3' tagging analytical primer fwd	ATCACGGATTACGGAGACAG	genotyping primers for C-terminal tagging
TGGT1_208420 3' tagging analytical primer rvs	CCAAACCACAATCGAAGCTC	genotyping primers for C-terminal tagging
TGGT1_208420 5' loxp insertion homology	CATCCATCTGCTCTCACACTTCTAGCGCCACTTATAACTTCGTATAGCATACATTATACGAAGTTATTGACTCTTTTCTAGAACGGCGCCTCCCCCCCCC	repair templates for insertion of 5' loxp
TGGT1_208420 5' loxp insertion analytical primer fwd	GCATACATTATACGAAGTTATTGACTCTT	integration primers for insertion of 5' loxp
TGGT1_208420 5' loxp insertion analytical primer rvs	CACAGGACAAACAACTCTGG	integration/genotyping primers for insertion of 5' loxp
TGGT1_208420 5' loxp insertion analytical primer fwd	TCATTTCCGCGTCTCTACTC	genotyping primers for insertion of 5' loxp
TGGT1_254370 3' tagging homology primer fwd	ACGCGTCGCCTTCGGATATAGGGTCGACACCTGGCTCTGCACTCGGGTCGGCTAAAATTGGAAGTGGAGG	PCR amplification of tags for C-terminal tagging
TGGT1_254370 3' tagging homology primer rvs	CGACTGCCCGAAGCGGCAGGACACAGACCCGCCTCTGGAGCAACGCAGAAATAACTTCGTATAATGTATGCTATACG	PCR amplification of tags for C-terminal tagging
TGGT1_254370 3' tagging analytical primer fwd	TGGGATTCCGAGAGATATTGG	genotyping primers for C-terminal tagging
TGGT1_254370 3' tagging analytical primer rvs	CCTTTCCTCTTCTGGTTCCT	genotyping primers for C-terminal tagging
TGGT1_254370 5' loxp insertion homology	CTCTTCGTTTCCCCTCTGTCTTCTATTCCGGAGATAACTTCGTATAGCATACATTATACGAAGTTATCTATCGAATACGACGAAAATGAAGAAGACGCGA	repair templates for insertion of 5' loxp
TGGT1_254370 5' loxp insertion analytical primer fwd	GCATACATTATACGAAGTTATCTATCGAA	integration primers for insertion of 5' loxp
TGGT1_254370 5' loxp insertion analytical primer rvs	CAACGAATGAGCGAAAGTGC	integration/genotyping primers for insertion of 5' loxp
TGGT1_254370 5' loxp insertion analytical primer fwd	CTTGTCTCTGTCTTGAGGACTTG	genotyping primers for insertion of 5' loxp
TGGT1_230820 3' tagging homology primer fwd	TTCGAGATCTTCGGTGGCAGACGAAGACTCGTGGAAGCAAAAAAACGAAAGCTAAAATTGGAAGTGGAGG	PCR amplification of tags for C-terminal tagging
TGGT1_230820 3' tagging homology primer rvs	TGACAGCTACTGCCTGGAGACGAGGGTGCACAGTATGCAGAACACCACATATAACTTCGTATAATGTATGCTATACG	PCR amplification of tags for C-terminal tagging
TGGT1_230820 3' tagging analytical primer fwd	TCGGTTGCCTATTGACCATG	genotyping primers for C-terminal tagging
TGGT1_230820 3' tagging analytical primer rvs	GCAAGTCCTGTCCTACTGTT	genotyping primers for C-terminal tagging
TGGT1_230820 5' loxp insertion homology	CGTCAGCAGTCATATGTTACGTTTCGTCCTGTGATAACTTCGTATAGCATACATTATACGAAGTTATTCGATTAGCCTCTGCATCTTTTTTTCATGGGTG	repair templates for insertion of 5' loxp
TGGT1_230820 5' loxp insertion analytical primer fwd	GCATACATTATACGAAGTTATTCGATTAGC	integration primers for insertion of 5' loxp
TGGT1_230820 5' loxp insertion analytical primer rvs	GAGCGGAAGAGATAGAGCAC	integration/genotyping primers for insertion of 5' loxp
TGGT1_230820 5' loxp insertion analytical primer fwd	CCCGTCTTTATCCACTGAGAG	genotyping primers for insertion of 5' loxp
TGGT1_238390 3' tagging homology primer fwd	AGGATGAGGTGTCTATGGGCTCTGGCCACCTTGTCGGCGATCGTAGCGCGGCTAAAATTGGAAGTGGAGG	PCR amplification of tags for C-terminal tagging
TGGT1_238390 3' tagging homology primer rvs	ATATGTTTGGCTGTATATTCACAAATCCGTTTTTGTCTATCCGTCCGACTATAACTTCGTATAATGTATGCTATACG	PCR amplification of tags for C-terminal tagging
TGGT1_238390 3' tagging analytical primer fwd	GACGGTTGTTCTGCAAGTAC	genotyping primers for C-terminal tagging
TGGT1_238390 3' tagging analytical primer rvs	CTGTTTCTCTTTCCACTCTCCC	genotyping primers for C-terminal tagging
TGGT1_238390 5' loxp insertion homology	CAGTGCGCGGGAGTTTCGTATCCTCGGTCTCTCATAACTTCGTATAGCATACATTATACGAAGTTATCACGGGTCGGTCAAGATGCGGATGCAGTGGTTT	repair templates for insertion of 5' loxp
TGGT1_238390 5' loxp insertion analytical primer fwd	GCATACATTATACGAAGTTATCACGG	integration primers for insertion of 5' loxp
TGGT1_238390 5' loxp insertion analytical primer rvs	CAACACCGGCATGATGTACG	integration/genotyping primers for insertion of 5' loxp
TGGT1_238390 5' loxp insertion analytical primer fwd	GTATTTGTCCTGTTCCGACTTC	genotyping primers for insertion of 5' loxp
TGGT1_312630 3' tagging homology primer fwd	CATTTGTCGAGATGATGGTGCAGTGGCGTGACGCTGCAACGTACAATTTTGCTAAAATTGGAAGTGGAGG	PCR amplification of tags for C-terminal tagging
TGGT1_312630 3' tagging homology primer rvs	CGGCGTTGACTAGCGTCCGGTCGCGTCCTCAGGCGCAGCGGCCGCCGGACATAACTTCGTATAATGTATGCTATACG	PCR amplification of tags for C-terminal tagging
TGGT1_312630 3' tagging analytical primer fwd	CATGGTCGCGAAGAGTCAG	genotyping primers for C-terminal tagging
TGGT1_312630 3' tagging analytical primer rvs	ACTTGCCGAACTCCAAGG	genotyping primers for C-terminal tagging
TGGT1_243250 3' tagging homology primer fwd	CGCGAGGCGCTGCTGCTGCTCCCTCTGCAATCCGCACCCGTCCGTCGGTaAACCCaAAtTGGGAcCCgATGGCgTAtAAt GCTAAAATTGGAAGTGGAGG	PCR amplification of tags for C-terminal tagging
TGGT1_243250 3' tagging homology primer rvs	AAGAAAGGCCTTTTTTCAACACTCACCAGCGGGCAGCCGCCAAAAAGATC ATAACTTCGTATAATGTATGCTATACG	PCR amplification of tags for C-terminal tagging
TGGT1_243250 3' tagging analytical primer fwd	CGCCGTGTACCAATACATTC	genotyping primers for C-terminal tagging
TGGT1_243250 3' tagging analytical primer rvs	GAGAACAACTGACGCAAGAC	genotyping primers for C-terminal tagging
TGGT1_208420 3' tagging gRNA fwd	AAGTT gCCTCCAAGTCTTAACTCACG G	gRNA for C-terminal tagging
TGGT1_208420 3' tagging gRNA rvs	AAAAC CGTGAGTTAAGACTTGGAGGc A	gRNA for C-terminal tagging
TGGT1_208420 5' upstream loxP gRNA fwd	AAGTT GTTCTAGAAAAGAGTCAAAG G	gRNA for 5' loxP insertion
TGGT1_208420 5' upstream loxP gRNA rvs	AAAAC CTTTGACTCTTTTCTAGAAC A	gRNA for 5' loxP insertion
TGGT1_240380 3' tagging gRNA fwd	AAGTTgAGCGGTGGAGGGTGGATTTCG	gRNA for C-terminal tagging
TGGT1_240380 3' tagging gRNA rvs	AAAACGAAATCCACCCTCCACCGCTcA	gRNA for C-terminal tagging
TGGT1_240380 5' upstream loxP gRNA fwd	AAGTT gTGTCGACGCAGAGAAGTGGA G	gRNA for 5' loxP insertion
TGGT1_240380 5' upstream loxP gRNA rvs	AAAAC TCCACTTCTCTGCGTCGACAc A	gRNA for 5' loxP insertion
TGGT1-254370 3' tagging gRNA fwd	AAGTTgTCTGGAGCAACGCAGAACCTG	gRNA for C-terminal tagging
TGGT1-254370 3' tagging gRNA rvs	AAAACAGGTTCTGCGTTGCTCCAGAcA	gRNA for C-terminal tagging
TGGT1-254370 5' upstream loxP gRNA fwd	AAGTTgTTCGTCGTATTCGATAGCTCG	gRNA for 5' loxP insertion
TGGT1-254370 5' upstream loxP gRNA rvs	AAAACGAGCTATCGAATACGACGAAcA	gRNA for 5' loxP insertion
TGGT1_230820 3' tagging gRNA fwd	AAGTTGAATCATGCTGTACCCAATGG	gRNA for C-terminal tagging
TGGT1_230820 3' tagging gRNA rvs	AAAACCATTGGGTACAGCATGATTCA	gRNA for C-terminal tagging
TGGT1_230820 5' upstream loxP gRNA fwd	AAGTTgATGCAGAGGCTAATCGACACG	gRNA for 5' loxP insertion
TGGT1_230820 5' upstream loxP gRNA rvs	AAAACGTGTCGATTAGCCTCTGCATcA	gRNA for 5' loxP insertion
TGGT1_238390 3' tagging gRNA fwd	AAGTTgAGAGCTTGTCAGCATGGAGTG	gRNA for C-terminal tagging
TGGT1_238390 3' tagging gRNA rvs	AAAACACTCCATGCTGACAAGCTCTcA	gRNA for C-terminal tagging
TGGT1_238390 5' upstream loxP gRNA fwd	AAGTTgCGTATCCTCGGTCTCTCCACG	gRNA for 5' loxP insertion
TGGT1_238390 5' upstream loxP gRNA rvs	AAAACGTGGAGAGACCGAGGATACGcA	gRNA for 5' loxP insertion
