## Supplementary Table 6 for "A phenotypic screen using splitCas9 identifies essential genes required for actin regulation during host cell egress and invasion by *Toxoplasma gondii*"

### Sheet: Antibodies
Supplementary Table 6. Antibodies and dyes used in this study
Primary antibodies for IFA
Name	Dilution	Origin / cat. Number
mouse α-SAG1	1/1000	Lourido's Lab
rabbit α-GAP45	1/5000	Soldati's Lab
mouse α-IMC1	1/500	Ward's Lab
rabbit α-Toxoplasma gondii	1/1000	Abcam, ab138698
mouse α-GFP	1/500	Roche, 11841460001
rat α-HA	1/500	Roche, 1187431001
camelid sdAb α-GFP-ATTO 488	1/500	Nano Tag Biotechnologies, N0304-At488-L
rabbit α-RFP	1/250	Rockland, 600-401-379
mouse α-ISP1	1/1000	Bradley's Lab
mouse α-MIC2	1/500	Carruthers' lab
rabbit α-HSP60	1/2000	Sheiner's Lab
mouse α-ROP1	1/200
mouse α-ROP2,4	1/500
rabbit α-MIC6	1/3000	Soldati's Lab
rabbit α-MIC8	1/500
mouse α-AMA1	1/500	Ward's Lab
Secondary antibodies for IFA
Name	Dilution	Origin/ cat. Number
Goat anti-Mouse IgG (H+L) Alexa Fluor 350	1/1000	Thermo Fisher Scientific, A11045
Goat anti-Rabbit IgG (H+L) Alexa Fluor 350	1/1000	Thermo Fisher Scientific, A11046
Goat anti-Mouse IgG (H+L) Alexa Fluor 488	1/1000	Thermo Fisher Scientific, A11001
Goat anti-Rat IgG (H+L) Alexa Fluor 488	1/1000	Thermo Fisher Scientific, A11006
Goat anti-Rabbit IgG (H+L) Alexa Fluor 488	1/1001	Thermo Fisher Scientific, A32731
Abberior STAR 580, goat anti-mouse IgG	1/1000	Abberior ST580-1001-500UG
Abberior STAR 580, goat anti-rabbit IgG	1/1000	Abberior ST580-1002-500UG
Abberior STAR 635P, goat anti-mouse IgG 500 µg	1/1000	Abberior ST635P-1001-500UG
Abberior STAR 635P, goat anti-rabbit IgG 500 µg	1/1000	Abberior ST635P-1002-500UG
Primary antibodies for WB
Name	Dilution	Origin / cat. Number
mouse α-GRA1	1/3000	BIOTEM, Clone TG 17.43, Ref # BIO.018.4
mouse α-MIC2	1/1500	Carruthers' lab
rabbit α-Catalase	1/3000
Secondary antibodies for WB
Name	Dilution	Origin / cat. Number
IRDye680RD Donkey anti-Rabbit IgG	1/15000	LI-COR Biosciences, 925-68073
IRDye800CW Donkey anti-Mouse IgG	1/15000	LI-COR Biosciences, 925-32212

### Sheet: Dyes
Dyes
Name	Concentration	Origin/ cat. Number
Janelia Fluor 646	20 nM	Promega, GA112A
HaloTag Oregon Green	0.2 µM	Promega, G280B
HaloTag TMR	5 µM	Promega, G229A
Janelia Fluor 549	200 nM	Promega, GA111A
SNAP-Cell 647-SiR	1 µM	Biolabs, S9102S
